# Evolved for success in novel environments: The round goby genome

**DOI:** 10.1101/708974

**Authors:** Irene Adrian-Kalchhauser, Anders Blomberg, Tomas Larsson, Zuzana Musilova, Claire R Peart, Martin Pippel, Monica Hongroe Solbakken, Jaanus Suurväli, Jean-Claude Walser, Joanna Yvonne Wilson, Magnus Alm Rosenblad, Demian Burguera, Silvia Gutnik, Nico Michiels, Mats Töpel, Kirill Pankov, Siegfried Schloissnig, Sylke Winkler

## Abstract

Since the beginning of global trade, hundreds of species have colonized territories outside of their native range. Some of these species proliferate at the expense of native ecosystems, i.e., have become invasive. Invasive species constitute powerful *in situ* experimental systems to study fast adaptation and directional selection on short ecological timescales. They also present promising case studies for ecological and evolutionary success in novel environments.

We seize this unique opportunity to study genomic substrates for ecological success and adaptability to novel environments in a vertebrate. We report a highly contiguous long-read based genome assembly for the most successful temperate invasive fish, the benthic round goby (*Neogobius melanostomus*), and analyse gene families that may promote its impressive ecological success.

Our approach provides novel insights from the large evolutionary scale to the small species-specific scale. We describe expansions in specific cytochrome P450 enzymes, a remarkably diverse innate immune system, an ancient duplication in red light vision accompanied by red skin fluorescence, evolutionary patterns in epigenetic regulators, and the presence of genes that may have contributed to the round goby’s capacity to invade cold and salty waters.

A recurring theme across all analyzed gene families are gene expansions. This suggests that gene duplications may promote ecological flexibility, superior performance in novel environments, and underlie the impressive colonization success of the round goby. *Gobiidae* generally feature fascinating adaptations and are excellent colonizers. Further long-read genome approaches across the goby family may reveal whether the ability to conquer new habitats relates more generally to gene copy number expansions.
