## Supplementary material for "Evolved for success in novel environments: The round goby genome": Supp Materials: Supplemental_Table_S1.xlsx

### Sheet: Repeat Masker
	Genome	RoundGoby_Haploid_Assembly_V2_160614_NEME.fasta
	Sequences	1364
	GC level	0.416
	Total length	1003738563	bp
	Repeat type	class/family	Occurrence	Coverage [bp]	Coverage [%]	Total Coverage
	Simple repeats		307646	16115088	1.60551
	Tadem repeats*		122350	16325172	1.62644
	Satellite repeats		5805	756612	0.0753794
	Low_complexity		45040	3004359	0.299317
	rRNA		11743	1108558	0.110443
	Class I (retrotransposons)
		LTR	Copia	311	301375	0.0300252	0.891797	6.01905
			Gypsy	9729	6021751	0.599932
			Pao	2624	2254480	0.224608
			ERV	2602	373700	0.0372308
		DIRS	DIRS	1033	437708	0.0436078	0.123421
			Ngaro	8163	801119	0.0798135
		PLE	Penelope	2286	420654	0.0419087	0.0419087
		LINE	R2	479	214481	0.0213682	4.46821
			RTE	44496	10125330	1.00876
			L1	10790	4303403	0.428737
			I	1670	360464	0.0359121
			L2	92660	24236084	2.41458
			Rex-Babar	27235	5609430	0.558854
		SINE	tRNA	28357	3633378	0.361984	0.49371
			5S	19392	1322156	0.131723
			L2	2	28	2.78957e-06
			Retroposon	530	115135	0.0114706
	Class II (DNA transposons) - Subclass 1
		TIR	TcMar	52612	17561202	1.74958	3.05796	3.0793
			hAT	100002	8613300	0.858122
			MULE / Mutator	354	51894	0.00517007
			Merlin	3383	256287	0.0255332
			P	172	42157	0.0042
			PiggyBac	1252	240835	0.0239938
			PIF-Harbinger	4652	610994	0.0608718
			Dada	957	134365	0.0133865
			CMC-EnSpm	20301	1918104	0.191096
			Ginger	243	21205	0.0021126
			IS3EU	963	142136	0.0141607
			Kolobok	1110	161990	0.0161387
			PIG	4652	610994	0.0608718
			Sola	2665	240885	0.0239988
			Zisupton	697	78692	0.00783989
			Academ	101	8915	0.000888179
		Crypton	Crypton	2131	214193	0.0213395	0.0213395
	Class II (DNA transposons) - Subclass 2
		Helitron	Helitron	4405	710090	0.0707445	0.0707445	0.125541
		Maverik	Maverick	5269	550018	0.0547969	0.0547969
	Unknown	Unknown	Unknown	3779	804242	0.0801246	0.0801246	0.0801246
	Note: Results are based on Repeat Masker output files. Classification is according to Wicker et al. (2007). For more details see methods.
	* Tandem Repeats Finder was used to estimate tadem repeats. See methods for more details.
