## Supplementary material for "Evolved for success in novel environments: The round goby genome": Supp Materials: Supplemental_Table_S2.xlsx

### Sheet: Sheet1
Complete CYPs
Name	Predicted CYP Family	Sequence	Contig	Region on Contig	Start Position	Length (amino acids)	Number of Exons
Contig_2783	CYP1B	MDLTAEAIHPVTSRALLLACVTLLFLLHLWRWVRQRSSLPGPFPWPIVGNAAQMGGAPHKYFMRLNKKYGDVFQIKLGSRSVVVLNGDSIKQALVKQGPDFAGRPDFTSFQFISNGNGVAFNTVTDWWKVHRRVAQSTLRMFYNGNPETKKTFERHILCEFKELLQLMVRKTEEHRYFSPLPYLVVSTANIMSALCFGKRYPYEDEEFQQVVGRNDQFTQTVGAGSIVDVMPWLQYFPNPIKTIFDNFKALNRDFNAFVRDKVAEHRKTLESGTVRDMTDAFIVALDNLRDRSGATREKDLVTPVVTDVFGASQDTLSTAQQFPEMQQRLQEEVGRVVDRSRLPTIEDQPRLPYVMAFIYEVMRLSSFVPLTIPHATTTDTSIRGHALPKNTVVFINQW…	Contig_2783_fM_s50_c_GOBY_FIX_SORT_00260.tour_path_0_Len_1009164_Rep_260735	772339-776429	772339	515	2
Contig_333-1	CYP1C	MDSEFGLKGSSLVREWSGEVQPALVATFVFLFCLEACLWVRNLRLKRRLPGPFAWPVVGNAMQLGQMPHITFARLAKKYGDVYQIRLGCSDIVVLNGDKAIRQALIQHSTEFAGRPNFVSFQMISGGRSLTFTNYSKQWKVHRKIAHSSLRAFSSANSQTKKAFEQHITAEAMELVHAFLQQSEDGQYFDPAHEFTVAAANVMCALCFGRRYGHDDLEFRTLLKRLDKFGETIGAGSLVDVMPWLQSFPNPVRSIYENFKSLNDEFFTYVRDKVWQHRETFDPDVTRDMTDAIINVIEYGKDSGLSKEFSEATMTDLIGAGQDTVSTAMQWIILLLVKHPDIQAKLQTAIDKAVGPDRLPTMEDRHNMPLLDAFIYEMMRFTSFVPVTIPHSTTADVTI…	Contig_333_fM_s50_c_GOBY_FIX_SORT_00013.tour_path_2_Len_3121317_Rep_414296	2047701-2049254	2047701	517	1
Contig_333-2	CYP1C	MAQVNSEFGLKGSSLVREWSGEVQPALVAIFVFLLCLEACLWVRNLKLKRRLPGPFAWPVVGNAMQLGQMPHITFARLAKKYGDVYQIRLGCSDIVVLNGDKAIRQALIQHSTEFAGRPNFVSFQVVSGGKSMTFTNYSKQWKMHRKIAQSTIRAFSSANSQTKKAFEQQIVAEATELVEIFLKHSSQTQYFNPAHELTVAAANVICALCFGKRYGHDDEEFRALLQRVDEFGPTVGAGSLVDVMPWLQSFPNPVRSVFKNFKHLNKEFFKFVHDKVEQHRETFDPDVTRDMSDAFIGVIDKADSHNGLTSDHTEGTVSDLIGAGLDTVSTALHWLLLLLAKHPGMQTKLQELIDQEVGRDRLPSVEDRAHLAYVDAFIYETMRFTSFVPITIPHSTTS…	Contig_333_fM_s50_c_GOBY_FIX_SORT_00013.tour_path_2_Len_3121317_Rep_414296	2050954-2052528	2050954	524	1
Contig_2591	CYP2N	MLDNRVLILLSVPPQLAAVYGNVYCIRVGRDKSVFVCGFKMVKEALVTQAENFVDRPYSPMVTRIYAGNSGRRYSGLFFSNGKVWRRQRRFAMATLRAFGLTTSSMENRICEESRYLQDAMEKKKGKVCTSSICTDSILSGVPFDPVPLLNNAVANIICQIVFGKRFDYTNQRFQDMLNDLNELAYLEGSLYDAFPVLMAHMPGPHNGIFIRAKSLEIFIREEVERHKLDLDSSSPRDYIDTFLIEAKQSSKEELGFSETNLVLCCLDLFLAGTETTSKTLQWGLIHLINDTRIQGEVIGQSRQPTMADRAYLPYTDAVLHEIQRIGNIVPLNGFRRAAKDMTLGGYFIPKGTSVMPILTSVLFDKTEWATPDQFNPQHFLDSEGKFVKREAFLPFSAG…	Contig_2591_fM_s50_c_GOBY_FIX_SORT_00226.tour_path_0_Len_1659923_Rep_304183	43212-48997	43212	456	8
Contig_79-3	CYP8	MGLLTLFLCVLACLFGGLCILGFFRQRRPGEPPLDKGWIPWLGHVLEFRRDTAKFLQRMTQKHGDVFTIQLGGFYVTFLQDPLSFGAFAKESREKLNFNTFSRQLLARVFGYVGFTTDHSILEAASQKHLKGHGLQIMTESMMSNLQNLMLHHLGSCANQNSWKEDGLFNYCYNIVFRAGYLALYGNATAQTEGDEEKARINDRTESEILFHEFRKYDQLFPNLAYGVLTPKGRREANRLTRFFEDSLSMKRMKNKENVSGWIWDMSHMRREEGMKELMIDRYMFVLLWASQGNTGPSSFWLLLYLMKHPDAMEAVRNEVLKVLKESGQEVRPGGPLVNLTHEMLMKTPVLDSAVEEVLRLVAAPLLTRSVLQNMTLKMADGREFLIRKGDRMAVFPYI…	Contig_79_fM_s50_c_GOBY_FIX_SORT_00006.tour_path_0_Len_19523629_Rep_2475492	18578881-18577350	18578881	510	1
Contig_1598	CYP8	MCPCLSFWRTVHSGVFRQRRPGEPPLDKGWIPWLGHVLEFRRDTAKFLQGMMQKHGDVFTIQLGGYYVTFLQDPLSFGAFFKESREKLNFNIFSRELLARVFRYVGFSTDHSILEATSQKHLKGHGLQIMTESVMSNLQNLMLHNLGSGVNPNSWKEDGLFNYCYNIVFRAGYLALYGNAISQTEGDKVKAKAKDRTESEVLFHEICKYDQLFPNLVYGVLTPKERREAYRLTALFCDGLSMERMINKENISGWIWDMYHMRREQGMKELMIDRYMFVLLWASQGNTGPSSFWLIYYLLKHPDAMKVVRNEVLKVLKESGQEVRPGGPLVNITHEMLMKTPVLDSAVEETLRLVAAPLLTRAVLQDMTLRMADGRKFFIRKGDRIAVFPYIAVHIDPEI…	Contig_1598_fM_s50_c_GOBY_FIX_SORT_00105.tour_path_0_Len_2863256_Rep_501703	903166-904629	903166	502	1
Contig_1563	CYP19	MLDIFEGPYFLFGLGPLLSYIRFIWTGIGTACNYYNNKYGNIVRVWINVYHILRSPHYIARFGSKKGLETIGMEGNGIIFNSDVPLWKKARSFFAKGPGLQRTVSVCVESTTKHLDNLHEVTSPSGQVDTLNLLRAIVVNISNKLFLGVPFNETQLMLKIHNYFETWQTVLIKPNIFFMIGWLYNKHKKSGQELQDVIQELLEVKKKMIHESDKLDDDRDFATELIFAQNHGELSSENVRQCVLEMVIAAPDTLSITLFFMLLLLKQNPAVEESIVEEMKAVLGDGGAENLKHQDLNLLEKFINESMRFHPVVDFTMRKALEDDTIDDIKIRKGTNIILNIGLMHKTEYFTHPNEFTLDNFDKTVPNRYFQPFGCGPRSCVGKHIAMVMMKAILVTLLS…	Contig_1563_fM_s50_c_GOBY_FIX_SORT_00101.tour_path_0_Len_7956523_Rep_1073022	4796377-4793555	4796377	438	8
Contig_1333	CYP51	MNINVLSPQYGPVVSFTMVGKTFTYLLGSEAATLMFNSKNEDLNAEDVYSKLTTPVFGKGVAYDIPNAQKKLLKTGLNIAHFRDHVRIIEAETIEYFQRWGDSGVENLFEALSELIILTASSCLHGKEIRGMLNEKVAQLYADLDGGFSHAAWLLPGWLPLPSFRRRDRAHREIKNIFFKVIQKRRQSAEKVDDFLQTLVDATYKKNFNRTKHIFFVWNLTKMYHTLFGFRDGRPLTDDEIAGMLIGLLLAGQHTSSTTSSWMGFFLAQDKSLQDRCYTEQKAVCGEDLPPLDFDQRCLKETLRLRPPIMTMMRMARSPQVSPKTVLSEVIIFGQHTLSCIILQTAAGYTIPVGHQVCVSPTVNHRLHDTWVERLEFNPERYLTDSPAAGEKFAYVPFG…	Contig_1333_fM_s50_c_GOBY_FIX_SORT_00082.tour_path_1_Len_12974387_Rep_1748611	9042293-9039146	9042293	459	6
Partial CYPs
Name	Predicted CYP Family	Sequence	Contig	Region on Contig	Start Position	Length (amino acids)	Number of Exons
Contig_4427-1	CYP2J	LYPNLKKYIIKKKLSPLQREDKESGFDLRNLSFSALDLFVAGTETTTTTLYWALLFMIYYPHIQEKVQAEIDAEVGSRMPSLQDRDELHFTNAVIHEVQRMGNILPLNVGHMTTKETTLENFTIPKGVMVIGNLDSVLHDETMWESPHTFNPGHFLDEQGKFRKRDAFLPFSIGKRVCLGEQLARMELFLFFSGLLQRFTFSAPEGEQPSLECDMGVVHSPKPYCLCAKLR	Contig_4427_fM_s50_c_GOBY_FIX_SORT_01054.tour_path_0_Len_82604_Rep_58425	57319-55264	57319	231	4
Contig_3027-2	CYP2K	LVFSNGETWREMRRFALTNLRDFGMGKKACEDKISEECGHLVDVLQKFNEPFDSMKPLNYSVSNIICSMLYGSRFEYDDHKFTTLVDRVNTRIQLASSPSVQVLYNMFPWIGRWIRNKEKTTKAIEFLKSENLSLIRRLRATLNPHMCRGVIDSFLVKQLNVEESGESDSMYNDDNLVASVTSLFSAGTETTSTTLRWGLLLMAKYPHIQDQVREEISRVIGARQVQTENRKDLPFTDAVIHETQRFGNIAPMAVPHRTTQDITFQGHFIKKGTTVFPLLTSVLYDESQWEKPHSFYPAHFLDKDGKFVKRDAFMPFSAGRRVCLGEGLARMELFIFFVTLMQRFRFTPPPGVTKEELDLTPTMGFTLSPRPHQICAVSLA	Contig_3027_fM_s50_c_GOBY_FIX_SORT_00356.tour_path_0_Len_1106856_Rep_412396	991924-999225	991924	381	6
Contig_2591-1	CYP2N	LYGSFPWLMKHLPGLHNKMFKNLETVLEFIAEEVEKHKPDLDPSNPRDYIDAFIIEMQNHKDSDAGFDETNLAYCSMDLFLAGTETTSTTLQWALIYLIKHPEVQEKVQAEIDRVIGQSRLPTMADRANLPYTDAVIHEIQRIANIIPLNGLRLTSRDTTLGGYFIPKGTTIMPMLHSVLFDKTQWETPDTFNPGHFLDKDGKFMKRDALLPFSAGKRVCLGEGLAKMELFLFLVGLMQKFSFYVPAGVKLRTDGVSGATRVPHPFEVHAKVR	Contig_2591_fM_s50_c_GOBY_FIX_SORT_00226.tour_path_0_Len_1659923_Rep_304183	15018-25657	15018	273	5
Contig_2591-2	CYP2N	LYESFPWLMKHLPGPHNAMFEDTATIQKFVAEEVERHKQDLNPSNPRDYIDAFIIEMQNVKMLVLSVQHKDSDTGFDETNLAYCSMDMFFAGTDTTSTTLQWALIYLIKHPEVQEKVQAEIDRVIGQSRLPTMADRTNLPYTNAVIHEIQRIGNIVPLNAPRMTSRDTTLGGYFIPKGTTIMPMLHSVLFDKTRWETPDTFNPGHFLDKDGTFMKRDALLPFSAGKRVCLGEGLAKMELFLFLVGLLQKFSFYVPDGVELRTDGITGITRVPHPFKVHAKVR	Contig_2591_fM_s50_c_GOBY_FIX_SORT_00226.tour_path_0_Len_1659923_Rep_304183	33980-41433	33980	282	5
Contig_1597	CYP2R	MKECLYHQSEVFADRPSLPLFQKMTKMGGLLNCKYGKGWTEHRKLACNSFRYFGSGQRFFERRISEECMFFVDAIDVHKGKPFNPKHLVTNAVSNITNLIIFGQRFTYDDKNFQHMIEIFSENVELAVSGWAFLYNAFPWLEYVPFGKHQKLFRNAAQVYDFLQQVPRHYVDAYLDELEQNSGDPSSSFSKENLIYSVGELIIAGTETTTNTLRWAMLYMALYPNIQGEVHREIDSVLSNGRLPTLDDKHKMPFVEAVLHEVLRFCNIVPLGIFRATSQDANVNGYKIPKATMVITNLYSVHFDEKYWHEPGVFSPQRFLDNNGNFVKREAFLPFSLGRRQCLGEQLARMEMFLFFTTLLQRFHLQFPPGTVPSVTPKLGMTLQPKPYSICAVRRHHRA…	Contig_1597_fM_s50_c_GOBY_FIX_SORT_00104.tour_path_0_Len_2301973_Rep_400495	1880615-1882115	1880615	409	5
Contig_4427-2	CYP2AD	QDPLAGFNMDTLLVCTLDLLEAGTETTATTLRWALVLMMNYPAEIQEKVQAEVDAVIGHSRQPIVTDRPDMPYTDAVIHEVQRFGNIVPLGFPKMASKDTTLGGYFIPKGTISTMNLSSVLFDENQWETPHKFNPEHFLDAEGRFRRRDAFLPFSAGKRACLGEHLAKMQLFLFFASVLQRFTLKAPPGEMPSLIGVQGFTNSPDQFRMMAVPR	Contig_4427_fM_s50_c_GOBY_FIX_SORT_01054.tour_path_0_Len_82604_Rep_58425	66314-68146	66314	214	4
Contig_3024	CYP3A	LSDHEILSQAMIFLFAGYETTSSSLCFLAYNLAVNPEVMEKLQAEIDSTFPNKASAQYQEVMQMEYLDCVVNESLRLYPIASRLERVAKASVEINGLLIPKDMVVMVPTWPLHRDPDIWPEPEAFKPERFSKENKDNIDPYTYMPFGIGPRNCIGMRFALVMMKLAIVEILQKYSFSVCKETE	Contig_3024_fM_s50_c_GOBY_FIX_SORT_00354.tour_path_1_Len_463707_Rep_129521	190188-193834	190188	183	3
Contig_2650-1	CYP4V	NISNIESDNETDGKKRRAFLDMLLKTTDDEGNSMSHQDIQEEVDTFMFEGHDTTAAAMNWALHLLGSHPEVQRKVHQELDEVFERPINTEDLKKLRYLECVIKEGLRLFPSVPFFARTICQDTTIKGYKVPKGSNVIIFTYVLHRDPRFFPDPDEFRPERFLPENSVGRPAYAYIPFSAGLRNCIGQRFALMEEKVVLASVLRSFTVEACQKREELQPVGELILRPEKGIWIKLEKRTPQTIAN	Contig_2650_fM_s50_c_GOBY_FIX_SORT_00244.tour_path_0_Len_4709688_Rep_1418115	4625102-4626597	4625102	244	5
Contig_2650-2	CYP4V	VDPTFHFSILADFLEVMNEQAEILVEKLHKKAGKGVFNCFSHVTLCALDIICGQYSTQNPNMSSVMSDIVSRRQRMPWYWPDIVYYSIGDGKEHDKTLKVLHSFTYKNISNIESDSETDEKKRRAFLDMLLKTTDDEGNSMSHQDIQEEVDTFIKYNIFHPQGHDTTAAAMNWALHLLGSHPEVQRKVHQELDEVFERPINTEDLKKLRYLECVIKEGLRLYPSVPFFARTICQDTTIRGFKVPKDSNVIIVTYALHRDPKYFPEPEAFRPERFLPENSVGRPAYAYVPFSAGLRNCIGQRFALMEEKVVLASILRNFTVEACQKREDLQPVGELILRPENGILIKVEKRTPQTSAQ	Contig_2650_fM_s50_c_GOBY_FIX_SORT_00244.tour_path_0_Len_4709688_Rep_1418115	4638579-4632083	4638579	357	8
Contig_79-1	CYP8	MTQKHGDVFTIQLGGFYVTFLQDPLSFGAFAKESREKLNFNTFSRQLLARVFGYVGFTTDHSILEATSQKHLKGHGLQIMTESMMSNLQNLMLHHLGSCANQKSWKEDGLFNYCYNIVFRAGYLALYGNATAQTEGDEEKARINDRTESEILFHEFRKYDQLFPNLAYGVLTPKGRREANRLTRFFEDSLSMKRMKNKENVSGWIWDMSHMRREEGMKELMIDRCMFVLLWGSQGNTGPSSFWLLLYLMKHPDAMEAVRNEVLKVLKESGQEVRPGGPLVNLTHEMLMKTPVLDSAVEEVLRLVAAPLLTRSVLQDMTQKMADGREFLIRKGDRMAVFPYIAVHIDPEIHPDPFTFKYDRFLTPEGTKKTDFYKQGKRVRYYTMPWGSGVSMCPGRFFA…	Contig_79_fM_s50_c_GOBY_FIX_SORT_00006.tour_path_0_Len_19523629_Rep_2475492	18558963-18557604	18558963	452	1
Contig_79-2	CYP8	FFWDTLSMERIKSKENISGWIWDMSHNRKEGMQESMIDRYMFVLLFVSQSNTGPSSFWLLFYLMKHPDAMEAVRNEVLKVLKESGQEVRPGGPLVNLTHEMLMKTPVLDSAVEETLRLVAAPLLTRSVLQDMTLKMADGREFLIRKGDRMAVFPYIAVHTDPEIHPDPFTFKYDRFLTPEGTKKTDFYKGGKRVRYYTMPWGSGVSMCPGRFFATNELKQFVFLMLVYFDFELMNPDEKIPHFDANRWGFGTMQPDRESNFVTGLGIKSSTHCPKKY	Contig_79_fM_s50_c_GOBY_FIX_SORT_00006.tour_path_0_Len_19523629_Rep_2475492	18543276-18542442	18543276	277	1
Contig_79-4	CYP8	EEKARAKDRTESEVLFHEFRKYDQLFPNLAYGVLTPKGKREANRLLSFFWGTLSMERMKSKENNSGWIWDMSHNRGEGVQESMIDRHMFVLLWASQGNTGPSSFWLLFYLMKHPDAMEAVRNEVRPGGPLVNLTHEMLMKTPVLDSAVEEVLRLVAAPLLTRSVLQDMTLKMADGREFLIRKGDRMAVFPYIAVHIDPEIHPDPFTFKYDRFLTPEGTKKTDFYKGGKRVRYYTMPWGSGVSMCPGRFFATNELKQFVFLMLVYFDFELMNPDEKIPHTDHQRWGFGTMQPDREVQFRYRLRY	Contig_79_fM_s50_c_GOBY_FIX_SORT_00006.tour_path_0_Len_19523629_Rep_2475492	18616783-18614534	18616783	303	2
Contig_79-5	CYP8	EEGMKELMIDRYMFVLLWASQGNTGPSSFWLLFYLMKHPDAMEAVRNEVLKVLKESGQEVRPGGPLVNLTHEMLMKTPVLDSAVEEVLRLVAAPLLTRSVLQDMTLKMADGREFLIRKGDRMAVFPYIAVHIDPEIHPDPFTFKYDRFLTPEGTKKTDFYKGGKRVRYYTMPWGSGVSMCPGRFFATNELKQFVFLMLVYFDFELMNPDEKIPHIDHQRWGFGTMQPDREVQFRYRLRY	Contig_79_fM_s50_c_GOBY_FIX_SORT_00006.tour_path_0_Len_19523629_Rep_2475492	18628891-18628171	18628891	239	1
Contig_1685	CYP19	LLHKIHLYFETWQAVLIKPNIYFKLHWIHKKHKSAAQELKDAIEELVEQKRRAMEKADKLDHINFTAKLIFAQNHGELSADDVRQCVLEMVIAAPDTLSLTLLFMLLLLKEHPLVELQLLREIDTVVGERRAVQNSDLPRLQVMESFINESLRFHPVVDFSMRRALADDVIDGYSVPKGTNIIVNTGHMHRTEFFPKPNEFSLENFEKNTPRRYFQPFGSGPRNCVGKYMAMVMMKAILVTLLSQYSVCPHDLVTLEMLPQTNDLSQQPVEKDEPLTMDFLPRNRAADRVH	Contig_1685_fM_s50_c_GOBY_FIX_SORT_00112.tour_path_0_Len_3688870_Rep_733629	2981029-2983951	2981029	291	5
Contig_1854	CYP26B	VFAKVFSHEALQSYLPKIQQVIQESLRVWSSNPDPSTVMNVCKCVCVSRESQRLSFTMAVRVLLGFRVSEEEMKHLFSTFQDFVDNLFSLPIDLPFSGYRRGIRARDTLQRSIEKAILEKPLSQSKDYSDALDVLMESAKENGTELSMQELKESTIELIFAAFATTASASTSLIMQLLRHPQVLERLRDELRARGLLQNGRLCSEAELRLDTVVSLRYLDCVIKEVLRLFTPVSGAYRTAVQTFELDGVQIPKGWSVMYSIRDTHDTSSVFKDVDAFDPDRFSQERGEDKEGRFHYLPFGGGVRSCLGKQLATLFLRLLAIELASTSRFELATRSFPRMVTVPVVHPTDGLKVKFYGLDSNQNEIMAKTEELLGATV	Contig_1854_fM_s50_c_GOBY_FIX_SORT_00130.tour_path_2_Len_1437063_Rep_441111	568097-580796	568097	377	5
Contig_1029	CYP27A	MGAKWQRIRSILNPRMLKPKHVSSYTDTINEVVTDFILKVSLLRDSGGQGAVVHNLTEELYKFAFEGICSVLFETRMGCMDETIPEETQQFITSVGDMFMLSQIVIIFPRSVWPYLPFYRKFVAAWDYLFKVCTFRKKVEEIQQKVDLDKNIEGAYLTHLLLSEKMTLSEVLGSITELLLAGVDTTSNTISWALYHLAKEPEIQEQLYQEVSAVCPGETVPTSEDTAQMPFMKAVIRETLRLYPVVPGNARYMVDNEIIVGDHLFPKKLTLFHLCHFAVSYDERIFPSPHSFLPHRWLRGSEEKSRLHPFGSVPFGFGTRACLGRRVAELEMYLLLSRVRR	Contig_1029_fM_s50_c_GOBY_FIX_SORT_00058.tour_path_0_Len_1221688_Rep_227037	930024-919802	930024	341	6
Contig_2	CYP27B	KGHIDQRLAAEAEKVSRGEKVEGRYLTFFLSQTGLPMKTVYSNVTELLLAGVDTISSTLSWTLYELSRHPEVQSRLREEVLKVLGDRRIPEAADVAQMSLLKATVKEVLRLYPVIPANARVITERDIHVGGYIIPKKTLITLCHFATSRDPAVFSSPDEFLPQRWLNRDHTHHPYATVPFGVGKRSCIGRRIAELELYLAIARVS	Contig_2_fM_s50_c_GOBY_FIX_SORT_00001.tour_path_1_Len_938095_Rep_191605	60508-59403	60508	205	4
Fragment CYPs
Name	Best NCBI BLAST Hit	Sequence	Contig	Region on Contig	Start Position	Length (amino acids)	Number of Exons	Notes
Contig_954	CYP1(A)	MSLMILPLIGAVSVSEGLVAIATVCLVFLILQHFHTEIPEGLQRLPGPKSLPIIGNVLELGSRPYLSLTEMGKRYGDVFQIQIGMRPVVVLSGSETVRQALIKQGDDFAGRPDLYSFQFISDGKSLAFSTDQAGVWRARRKLAYSALRSFSTLEGTTPEYSCMLEEHVCKEGQYLIKRVHSVMMKDGSFDPFRHIVVSVANVICGMCFGRRYDHDDQELVGLVNLSDEFGQVVGSGNPADFIPLLQYIPSTTMKKFVNINARFMNFVQKIVNEHYATFDKVKLLIFSAGFDTVSTCLSWSVMYMVAYPEIQDRLYQEMRKMQWNRTAYLACQIDPTYPIWRLSSWKCCATHHSFPSPSLTDPSTFYPERFLNSEGTEVNKVDGEKVVAFGLGKRRCIGE…	Contig_954_fM_s50_c_GOBY_FIX_SORT_00054.tour_path_0_Len_11659556_Rep_1320165	2736994-2739130	2736994	452	4	CYP1A candidate, missing I-helix and K-helix
Contig_1002	CYP2(A)	TTGTATAATATCTTCCCCTGGTTACTGGACCATCTGCCTGGTCGTCATCATGACATGTTTGCAAAAGTTGAGGAGATGAAAAAGTTCAATATGAAAAAGATTGAAGAGCACATGAAGACTCTCGACTCCAGCTCGCCACGAGACTTCATTGACTGCTTTCTCCTCCGCATGAATCAGGAGAAAGATGACCCCAACAGCGAGTTCCACATCGATAATCTGTGGACTACAGTGCTCAACTTGTTTGCAGCAGGAACAGAAACAACAAGCTCCACGATTAGATTTACCCTCACTGTTTTCATGAAATATCCTGAAATTCAGAAGAGGATGCAGGAGGAGATCGACTCTGTGATTGGTCGAGAACGTAGTCCCAACATGGAGGACAGGAAGTCCCTCCCCTTC…	Contig_1002_fM_s50_c_GOBY_FIX_SORT_00055.tour_path_0_Len_4738027_Rep_541866	2694868-2695526	2694868	169	3	CYP2 candidate, missing meander coil and heme loop
Contig_787-1	CYP2(B)	MFVSFFLLWLFICFFIVQIKSRRPKNFPPGPSTLPMLGNLHNLSLDNPLRDFERLRKKYGNVYSLYLGSKPMVMLCGVQAIKEALVNKGLEFAGRPRTCMSTLQLKTKHRRFALTTLRNFGLGKQSMEDRILGELQYIIADLENSIGKCDMPR	Contig_787_fM_s50_c_GOBY_FIX_SORT_00039.tour_path_2_Len_6496336_Rep_879022	53667-54961	53667	153	3	CYP2 candidate, missing all motifs
Contig_1564	CYP2(B)	LHSDDIIIVHFHNSLMLRQAVVHESLRIADTFPLSIFHRTTRDTELMGYSIPKDTIVIPNLSSALNEVGQWKFPCEFNPENFLNHKGEFVKPDAFLPFSAGLRVCLGENLARMELFLILVTLLRKFRFIWPEDAGEPDYELVFGLSATPKPYNMKLELRATQ	Contig_1564_fM_s50_c_GOBY_FIX_SORT_00101.tour_path_1_Len_684249_Rep_192959	116330-120000	116330	162	3	CYP2 candidate, missing I-helix
Contig_3027	CYP2(K)	QVREELSRVIGSRQVLTEDRKDLPFTDAVIHETQRIANIVPMALPHRTSQDITFQEHFIKKGTTVFPLLTSVLYDESQWEKPHSFHPAHFLDKDGKFVKRDAFMPFSAGRRICLGEGLARMELFIFFVTLMQRFRFTAPPGVSEEELELVPRVGFTLNPTAHELCAVPCL	Contig_3027_fM_s50_c_GOBY_FIX_SORT_00356.tour_path_0_Len_1106856_Rep_412396	925000-927000	925000	170	3	CYP2 candidate, missing I-helix
Contig_541	CYP2(K)	VVGSRQICVEDRKNLPYTDAVIHETQRLANIPLSIPHKTSRDVTFQGYFIKKDTVVIPLLTSVLYDESEWESPHTFNPSHFLDKDGKFMKRDAFLPFSAGRRACLGESLAKMELFLIFTTLLQNFCFSPAPGVKEEDLLLTPSVGFTLTPSPHKLCATIR	Contig_541_fM_s50_c_GOBY_FIX_SORT_00021.tour_path_0_Len_8486640_Rep_1480646	4994266-4993623	4994266	160	3	CYP2 candidate, missing I-helix
Contig_9	CYP2(U)	AFNTFLDKVQKEIDAVIGSHQAPSMTDKGSLPFTEATIMEVQRLTVVVPLAIPHMTSMTTEFCGYTIPKGTVIIPNLWSVHRDPTVWDEPDHFNPARFLDQDGNLLRKEYFMPFGIGKCRRVCMGEQLAKMELFLMVTSLLQGFTFRLPEGLPPPPLQGRFGLTLAPSPYTVCVSPRSSISDGTEININY	Contig_9_fM_s50_c_GOBY_FIX_SORT_00002.tour_path_0_Len_10706645_Rep_1686033	6161652-6162362	6161652	190	3	CYP2U candidate, missing I-helix, may be mutation in heme loop
Contig_1706-2	CYP3(A)	APVSYEDISSLQYLDQVINESQRLTPTAPRLERMCKKTVQLHGITVPEGTLVGIPLYLLHKDPRYWDQPEQFKPERFSKDAEINPYVYMPFGQGPRNCIGLRYAVLVMKTVVVRLLQRYTLETCKETMVRFSGP	Contig_1706_fM_s50_c_GOBY_FIX_SORT_00115.tour_path_0_Len_5438020_Rep_722997	2720613-2721096	2720613	134	2	CYP3 candidate, missing I-helix
Contig_210	CYP4(F)	LTFLLSGHDTTASAICWTLYNLAQHSHYQERCREEVMEKQANIQCVLNDVICVCWCREDLTSLPFTTMCIKESLRLHSPVQAVTRKYTQDMALPGNRTVPK	Contig_210_fM_s50_c_GOBY_FIX_SORT_00009.tour_path_0_Len_10016255_Rep_1513457	9500351-9500006	9500351	101	2	CYP4F candidate, missing meander coil and heme loop
Contig_787-2	CYP5	FARDIERDCVVNGLRLPKGAWLEIPAGFLHHDPEYWPEPEKFIPERFTPDAKASRHQFVYLPFGAGPRNCVGMRLAQLEIKMALVQLFHRFTIVTCAETKVPLELKSSSTLGPKNGIFVKIVKRDLGEDSHQLSDG	Contig_787_fM_s50_c_GOBY_FIX_SORT_00039.tour_path_2_Len_6496336_Rep_879022	2804256-2804800	2804256	136	3	CYP5 candidate, missing I-helix and K-helix
Contig_1242	CYP7	MFTFSYFVSPSLRQPGEPVVENGLIPYLGCALQFGANPLAFLRSRQKKYGHIFTCKIAGQYIHFLCDPFSYHSVIRQGRHLDWTKFHFATSVKAFGHDSFDPRHGHTTENLHQTFLKTLQGEALPALIHTMMGHLQDTMLRSDTLRPSTDHWQVDGIFAFCYKQVMFESGYLTLFGKELGEDKCQARQAAQKALVLNALENFKEFDKIFPALVAGLPIHVFKSAYSARENLAKTMNPERLSKRENVSDLISMRILLNDSLSTFNDIGKARTHVALLWASQANTLPATFWSLLYMISPDAMKAAQEELKRVLDAAGMTPDPNNPTLNLTRDQLDNMPVLDSIMKEAMRLSSASLNIRVAKEDFLLHLDNQEAYRIRKDDVIALYPPMVHYDPEIFEDPYE…	Contig_1242_fM_s50_c_GOBY_FIX_SORT_00078.tour_path_0_Len_3386643_Rep_1031967	810689-815882	810689	432	7	CYP7 candidate, missing I-helix and heme loop
Contig_79-6	CYP8	MELLPLFLCVLACLFGGLCILGFYRQRRPGEPPLDKGWIPWLGHVLTFRRDTAKFLQRMIQQHGDVFTIQLGGFYVTFLQDPLSFGAFVKESREKLSFNAFAKHLVQRVFGHKGTGNEHSILDAASQKHLKGHGLQIMTESMMSNLQNLMLHHLGSGANQNRWKEEGLFNYCYNIVFRAGYLALYGNATTQTEGDEEKARAKDRTESEVLFHEFRKYDKLFPNLAYGVLTPKGKREANRLLSFFWDTLSMERMKSKENISGWIWDMSHMQREEGVQESMIDRHMFVLLWASQGNTGPSSFWLLFYLMKHPDAMEAVRNEVLKVLKESGQEVRPGGPLVNLTHEMLMKTPVLDSAVEETLRLVAAPLLTRSVLQDMTLKMADGREFLIRKGDRMAIFPYI…	Contig_79_fM_s50_c_GOBY_FIX_SORT_00006.tour_path_0_Len_19523629_Rep_2475492	18648509-18648649	18648509	446	1	CYP8 candidate, missing heme loop
Contig_4134	CYP8	FPNLAYGILTPKGRREANRLLSFFWDTLSMERMKSKENISGWIWDMYHMRREEGMKEFMIDRYMFVQLFVFQSNTGPSSYWLLLYLMKHPDAMEAVRKEVLMVLKESGQEVRPGGPLVNLTHEMLMKTPVLNSAVEETLRLVVAPLVTRSVLQDMTLKMADGREFLIRKGDRMAVFPYTAVHTDPEIHPDPFTFKYDRFLTPEGTKKTDFYKGGKRVRYYTMPWGSGVTMCPGRFFATNELKQFVFLMLVYFDFELMNPDEKIPHFDPNRWGFGAMQPDREVQFRYRLRY	Contig_4134_fM_s50_c_GOBY_FIX_SORT_00830.tour_path_0_Len_592411_Rep_236963	441879-441007	441879	290	1	CYP8 candidate, missing I-helix
Contig_786	CYP11	EKIGYYESVNIIKPEDAAILFKAEGHYPKRLNVEPWTAYRDYRNRKYGVLLKSGEDWRSNRVILNKEVISPKIQENFVPLLEEVGQDFVVRVHKKINRSGQNKWTTDLSQELFKYALESVSSVLYGERLGLMLDYIDPEVQHFIDCITLMFKTTSPMLYIPPELLRKLGSKVWRDHVEAWDGIFNQGISFSMFPYSGQVYPENLQRAAAGLGANKEVPRVLASLLLLDKLSIEDIKASVTELMAGGVDTTSITLLWTLYELARHPNLQEELRAEVVKARETSQGNMQEMLKHIPLVKGALKETL	Contig_786_fM_s50_c_GOBY_FIX_SORT_00039.tour_path_1_Len_3815803_Rep_461781	2417357-2421741	2417357	304	5	CYP11 candidate, missing K-helix, meander coil and heme loop.
Contig_1706-1	CYP17	ADYSDHVQRDLVDALIRAQRSAENNNTAELSVGPGGLSDDHVLMTVGDIFGAGVETTTTVLKWAVAYLIHHPQVQRLIQEELDQRVGLERAPLLKDRGNLPYLEATIREVLRIRPVAPLLIPHVALSDTRFMTYYFLGDFNVKKGTRVVVNLWSLHHDPKEWTSPDSFEP	Contig_1706_fM_s50_c_GOBY_FIX_SORT_00115.tour_path_0_Len_5438020_Rep_722997	172322-173045	172322	170	3	CYP17 candidate, missing meander coil and heme loop.
Contig_2162	CYP20	LCLAVCIWALRFLSTSEEVQDKLCQECTEVLGSGPVTLEKVPQLRYCQQVLNETVRTAMLTPVAARLQEVEGKVDQHVIPKEVSAFC	Contig_2162_fM_s50_c_GOBY_FIX_SORT_00170.tour_path_0_Len_2833509_Rep_576070	2773855-2771907	2773855	87	2	CYP20 candidate, missing I-helix, meander coil, heme loop
Contig_447	CYP21	IVVLSSTEVIREALVKKWSDFAGRPDSYTGGVGRGYSISLGDYTEVWRAHRRLVHGALQRCCQKSLHEVIERHALRLRKVISSRAVDLSEDFTVSASNVITTLAFGKEYDKSSTELQQLHSCLNEIVGLWGSSWISALDSFPLLRVNSNSVQTRVYEELRTVLGGQYPKYKDRQRLPVLNALINEVLRLRPVAPLAVPHRAIRDSSIAGYLIPKNTIIIPNLFGAHHDPAVWSNPYSFKPERFLEGGQGGSTRALVSFGGGARLCLGESVAKMELFLFTAYLLRDFQFVLPDKVPAPDLRGVASVVLKIKPFNVIALPRPGHFS	Contig_447_fM_s50_c_GOBY_FIX_SORT_00017.tour_path_1_Len_11996100_Rep_1392261	4949909-4952820	4949909	324	7	CYP21 candidate, missing exon that contains I-helix
Contig_623	CYP24	TANSMLWVIFNLSRNPGAQRKLLEEIRAVVPPEQDPCGKHLKSMPYLKACLKESMRYSKVTPCSHSSPQKPEIYFIAFHILMINSHALGSNEAYFEDTKQFKPERWLRENSTINPFAYVPFGIGKRMCIGRRLAELQLQLAM	Contig_623_fM_s50_c_GOBY_FIX_SORT_00026.tour_path_0_Len_11126403_Rep_1828223	4391076-4392508	4391076	142	2	CYP24 candidate, missing I-helix
Contig_1786	CYP26	MGLPFLGETLQLILQRRKFLRMKRQKYGYIYRTHLFGNPTVRVMGADNVKQILTGEHRLVSVQWPASVRTILGSDTLSSVHGSQHKSKKKAIMRAFSREALELYVPVIQEEVRAAVNDWLSQDTCVLVYPDMKRLMFRIAMRVLLGFEAEQIRTQEQQLVEAFEEMIRNLFSLPIDVPFSGLYRGVKARNFIHSKIEENIKKKLQDCEKGSRPRDALQQLIDSSRKNGEPLSMQAIKESATELLFGGHETTASTATSLVMFLGINPDAVNRLRLELLEKV	Contig_1786_fM_s50_c_GOBY_FIX_SORT_00120.tour_path_0_Len_5273167_Rep_616678	2300714-2303002	2300714	280	5	CYP26 candidate, missing K-helix, meander coil, heme loop
Contig_2378	CYP27(C)	TSFTLSWATYLLARYPHVQQQIHAEVEKTLGHSAVASADDVPQLPLIRGLVKETLRLFPVLPGNGRITQDDLVVGGYFIPKGTQLALCHYSTSLDEENFTDATDFRPDRWVRKDTTDHVDNFGSIPFGYGIRSCIGRRIAELEMHLALAR	Contig_2378_fM_s50_c_GOBY_FIX_SORT_00192.tour_path_0_Len_2224039_Rep_342183	852900-853700	852900	150	3	CYP27 candidate, missing I-helix
Contig_1010	CYP46	ITKEDEEFMLDNFVTFFIAGQETTANTLAFCTMELGRHPDILE	Contig_1010_fM_s50_c_GOBY_FIX_SORT_00056.tour_path_0_Len_3305406_Rep_345374	3214960-3214751	3214960	43	2	CYP46 candidate, very small fragment missing K-helix, meander coil, heme loop, many other smal fragments on same contig with stop codons
