## Supplementary material for "Evolved for success in novel environments: The round goby genome": Supp Materials: Supplemental_Table_S7.txt

	Gene	Neogobius melanostomus (Round Goby)	start	end	strand	NEME annotation	comments	Periophthalmodon schlosseri (giant mudskipper)	start	end	strand	comments	Periophthalmus magnuspinnatus (bony fishes)	start	end	strand	comments	Scartelaos histophorus (walking goby)	start	end	strand	comments	Boleophthalmus pectinirostris (great blue-spotted mudskipper)	start	end	strand	comments
TLRs	TLR1/6	Contig_593	529452	531873	sense	NEME_71		JACM01000992.1	5533	7956	antisense		KN464040.1	30125	32536	sense		JACN01113035.1	20454	22847	antisense		KN523412.1	158137	160554	antisense
	TLR2	Contig_3524	227629	244791	sense	NEME_849		KN483856.1	1	10678	sense		KN465323.1	7691	16070	antisense		KN499042.1	5377	13732	antisense		KN523339.1	540035	554135	sense
	TLR3	Contig_2650	4614637	4619407	sense	NEME_515		KN478554.1	30414	34969	sense		KN463856.1	1021679	1026557	antisense		KN510993.1	48858	52834	sense		KN524460.1	1050666	1055090	sense
													KN462725.1	53229	54487	sense	fragment
	TLR4						no hit similarly to other non-carp teleosts.					no hit similarly to other non-carp teleosts.					no hit similarly to other non-carp teleosts.					no hit similarly to other non-carp teleosts.					no hit similarly to other non-carp teleosts.
	TLR5	Contig_2593	3093555	3102721	antisense	NEME_496		KN480162.1	25098	28950	sense		KN462181.1	379451	383089	antisense		KN507054.1	983	4143	antisense		KN521806.1	5378025	5382073	antisense
	TLR5S (soluble, no TIR)	Contig_1180	6329618	6331531	sense	NEME_181		KN483284.1	21038	22885	antisense		KN461357.1	71184	173046	antisense		JACN01133478.1	19162	21039	sense		KN521806.1	13188090	13189970	sense
	TLR7	Contig_362	1344147	1347311	antisense	NEME_48		KN485610.1	28274	31438	antisense		KN467456.1	224760	227924	antisense		KN490378.1	72091	75249	sense		KN525452.1	2120522	2117358	antisense
	TLR8	Contig_362	1339796	1342936	antisense	NEME_48		KN485610.1	24587	27682	antisense		KN467456.1	21153	224281	antisense		KN490378.1	76010	79111	sense		KN525452.1	2121357	2124431	sense
	TLR9	Contig_305	12201047	12204355	antisense	NEME_37		KN472689.1	1	2840	antisense		KN462803.1	797780	801229	antisense		KN501825.1	31694	34871	sense		KN524227.1	1931298	1934483	sense
	TLR14	Contig_1562	1111301	1119298	antisense	NEME_257		KN476716.1	4977	12122	antisense		KN466018.1	226205	233816	sense		KN489893.1	8043	17058	sense		KN521930.1	1446725	1458007	antisense
	TLR21	Contig_275	3514113	3517057	antisense	NEME_33		KN477399.1	21236	24151	sense		KN463352.1	524846	527761	sense		KN500396.1	16948	19863	antisense		KN525603.1	4573333	4576254	sense
	TLR21	Contig_289	82846	85790	antisense	NEME_36
	TLR22	Contig_276	2142461	2150631	antisense	NEME_34		KN483411.1	44254	47119	sense		KN467472.1	46754	53789	antisense		JACN01030924.1	15160	18031	sense		KN523573.1	415711	427643	antisense
	TLR22	Contig_276	2126338	2131475	antisense	NEME_34		KN478351.1	1709	5643	sense		KN465255.1	493311	498074	sense		KN506245.1	4744	9235	sense		KN521841.1	1290501	1296173	sense
	TLR22	Contig_276	2113372	2122151	antisense	NEME_34		KN469728.1	2068	6190	antisense		KN461469.1	42612	46730	sense		JACN01102642.1	1946	5376	sense		KN522735.1	585	4410	sense	small indel
	TLR22	Contig_5216	18950	22088	antisense	NEME_1348							KN466808.1	129592	134594	sense							KN522700.1	834783	838999	antisense	short, missing lead (gap)
	TLR22	Contig_5216	35394	40591	antisense	NEME_1348																	KN522700.1	840192	844087	antisense
	TLR22/23	Contig_1386	53016	58870	antisense	NEME_219		JACM01014076.1	6988	10909	antisense		KN461375.1	42951	46379	antisense		KN513524.1	1	3086	antisense		KN521858.1	3700	8604	antisense
	TLR22/23	Contig_1386	7749	13602	antisense	NEME_219		JACM01014076.1	1	2876	antisense		KN461375.1	35364	38560	sense		KN517762.1	4170	9588	sense		KN521980.1	18744	23406	sense
	TLR22/23	Contig_1390	100000	106983	antisense	NEME_220		JACM01015485.1	1	5695	antisense		KN464467.1	18015	20835	sense		KN518146.1	1	2270	antisense		KN521980.1	1638	4365	antisense
	TLR22/23	Contig_1390	90224	96678	antisense	NEME_220		JACM01029142.1	1	3778	sense	end of scf	KN464753.1	23376	26151	sense		KN510011.1	1	4558	antisense		KN522985.1	779913	784431	sense
	TLR22/23	Contig_1823	3023003	3028748	antisense	NEME_310		JACM01076057.1	5267	8338	sense		KN464753.1	6708	11934	antisense		KN511955.1	1	2535	antisense		KN522985.1	775076	779804	sense
	TLR22/23	Contig_1823	3033417	3041179	antisense	NEME_310		KN469087.1	14886	18682	sense		KN465702.1	13179	16828	antisense		KN511299.1	2134	6349	antisense	missing lead, not in aln	KN523599.1	423653	427329	antisense
	TLR22/23	Contig_1682	648823	652682	sense	NEME_275		KN469087.1	1	4944	antisense		KN465791.1	18038	24309	antisense		JACN01062416.1	1	3963	antisense		KN523599.1	415005	418430	antisense
	TLR22/23	Contig_1682	652829	662120	sense	NEME_275		KN472561.1	5104	10861	antisense	missing lead, end of scf	KN465257.1	1	2000	antisense	frameshifts, not in aln	JACN01207681.1	1	740	sense	short, not in aln	KN524665.1	291182	294509	antisense
	TLR22/23	Contig_2107	3297687	3303353	sense	NEME_387		KN485528.1	72662	76041	antisense		KN461847.1	1	3057	sense	short, not in aln	JACN01114083.1	903	2231	sense	short, not in aln	KN524893.1	3242813	3246424	sense
	TLR22/23	Contig_2242	1143202	1149101	sense	NEME_421		JACM01007922.1	1	6953	antisense	small indel	JACL01063932.1	16	765	antisense	short, not in aln	JACN01207982.1	90	803	antisense	short, not in aln	KN525449.1	9045	15080	sense
	TLR22/23	Contig_2242	1324405	1328761	sense	NEME_421		JACM01085594.1	1	1086	antisense	short, not in aln						JACN01209105.1	468	1187	sense	short, not in aln	KN525449.1	16565	20363	sense
	TLR22/23	Contig_2244	54330	59545	sense	NEME_422		JACM01085612.1	1	946	antisense	short, not in aln											KN525591.1	94353	101283	antisense
	TLR22/23	Contig_2284	560000	568859	sense	NEME_428																	KN525645.1	49077	54885	sense
	TLR22/23	Contig_2887	26151	32607	sense	NEME_589
	TLR22/23	Contig_2887	34823	39929	sense	NEME_589
	TLR22/23	Contig_2887	48061	53303	sense	NEME_589
	TLR22/23	Contig_2890	121397	129072	sense	NEME_591
	TLR22/23	Contig_3661	120879	130318	sense	NEME_904
	TLR22/23	Contig_3662	214042	220426	sense	NEME_905
	TLR22/23	Contig_2267	83723	91189	antisense	NEME_425
	TLR22/23	Contig_1385	88776	102838	sense	NEME_218
	TLR22/23	Contig_2241	599030	604249	sense	NEME_420
	TLR22/23	Contig_2890	43284	48607	sense	NEME_591
	TLR22/23	Contig_2890	53889	58970	sense	NEME_591
	TLR22/23	Contig_2890	58000	66017	sense	NEME_591
	TLR22/23	Contig_2890	75143	81627	sense	NEME_591
	TLR22/23	Contig_2891	43710	51365	sense	NEME_592
	TLR22/23	Contig_522	9292	19167	sense	NEME_62
	TLR22/23	Contig_2887	10285	15324	sense	NEME_589
	TLR22/23	Contig_2887	19142	24248	sense	NEME_589
	TLR22/23	Contig_2890	113421	118500	sense	NEME_591
	TLR22/23	Contig_2890	68100	73292	sense	NEME_591
	TLR22/23	Contig_2890	83518	88605	sense	NEME_591
	TLR22/23	Contig_2890	87605	95849	sense	NEME_591
	TLR22/23	Contig_2890	95849	110708	sense	NEME_591
	TLR22/23	Contig_2891	13327	17777	sense	NEME_592
	TLR22/23	Contig_2891	16777	25791	sense	NEME_592
	TLR22/23	Contig_2891	27556	32696	sense	NEME_592
	TLR22/23	Contig_2891	35362	40507	sense	NEME_592
	TLR22/23	Contig_2891	5439	10472	sense	NEME_592
	TLR25	Contig_2245	406581	409150	sense	NEME_423						no hit					no hit	KN519263.1	869	3331	antisense		KN523798.1	615768	618233	antisense
	TLR26						no hit					no hit					no hit					no hit					no hit
PRRs	CIITA	Contig_2585	3985719	3993128	antisense	NEME_493
CRP/APCS(SAP) and the like	Clade1 w/HOSA and MUMU	Contig_2104	2343748	2345003	sense	NEME_386		JACM01040006.1	3197	4557	antisense_endscf		JACL01062129.1	1	1064	antisense	fragment	JACN01023219.1	4123	6539	sense		KN522858.1	1	833	sense	fragment
	Clade1 w/HOSA and MUMU	Contig_2104	2351825	2352622	sense	NEME_386		JACM01059135.1	6689	8315	sense		KN463057.1	44695	48264	sense		JACN01023219.1	8688	11081	sense		KN523248.1	1144671	1146285	antisense
	Clade1 w/HOSA and MUMU	Contig_2921	299210	299819	sense	NEME_606		JACM01080030.1	1111	2783	sense	fragment	KN464795.1	979	5877	sense		JACN01023219.1	10950	13185	sense		KN523248.1	2511396	2512593	antisense	fragment
	Clade2a fish-specific	Contig_2482	1247372	1249181	sense	NEME_461		KN471850.1	66561	69699	sense		KN464795.1	10653	14140	sense	fragment	JACN01023219.1	13519	15021	sense	fragment	KN525224.1	11042125	11044055	antisense
	Clade2a fish-specific	Contig_2613	1379662	1380776	sense	NEME_503		KN480074.1	2202	4973	sense		KN465958.1	1	3473	antisense	fragment	KN514866.1	29589	31242	sense		KN525224.1	11045006	11046231	antisense	fragment
	Clade2a fish-specific	Contig_3422	67654	68628	sense	NEME_808		KN480074.1	5564	8391	sense		KN465958.1	6740	10078	antisense							KN525224.1	11045885	11048130	antisense
	Clade2a fish-specific	Contig_3422	69441	70415	sense	NEME_808		KN480074.1	13940	15924	sense		KN465958.1	11588	12785	antisense	fragment						KN525224.1	11048600	11050202	antisense
	Clade2a fish-specific	Contig_3558	168544	172420	sense	NEME_867							KN466545.1	1425400	1427023	sense							KN525224.1	11053407	11055365	antisense
	Clade2a fish-specific	Contig_3561	129441	133294	antisense	NEME_869																	KN525224.1	11055333	11058877	antisense
	Clade2a fish-specific	Contig_447	3729397	3730588	sense	NEME_58																	KN525224.1	11061299	11063741	antisense
	Clade2a fish-specific	Contig_447	3732112	3732943	sense	NEME_58
	Clade2b fish-specific	Contig_1395	1720386	1722505	antisense	NEME_222
	Clade2b fish-specific	Contig_1395	1726901	1728634	antisense	NEME_222
	Clade2b fish-specific	Contig_2379	1794242	1799273	antisense	NEME_441
	Clade2b fish-specific	Contig_2379	1152457	1158839	antisense	NEME_441
	Clade2b fish-specific	Contig_2994	1001174	1004252	sense	NEME_643
	Clade2b fish-specific	Contig_2994	1038455	1042282	sense	NEME_643
	Clade2b fish-specific	Contig_2994	1014064	1019252	sense	NEME_643
	Clade2b fish-specific	Contig_2994	979007	982441	sense	NEME_643
	Clade2b fish-specific	Contig_2994	972047	975229	sense	NEME_643
	Clade2b fish-specific	Contig_2994	206127	208636	antisense	NEME_643
	Clade2b fish-specific	Contig_2994	50944	54728	sense	NEME_643
	Clade2b fish-specific	Contig_447	3709900	3712331	sense	NEME_58
	Clade2b fish-specific	Contig_447	3716017	3720662	sense	NEME_58
	Clade2b fish-specific	Contig_447	3723554	3725039	sense	NEME_58
	NOD1	Contig_275	2672284	2679021	sense	NEME_33
	NOD2	Contig_954	3412098	3418160	sense	NEME_131
Interleukins	IL1	Contig_30	3798936	3799744	antisense	NEME_6		KN471281.1	22484	23880	sense	IL1_like	KN462367.1	2012398	2013899	sense	IL1_like	JACN01106592.1	15012	16449	antisense	IL1_like	KN524552.1	283498	285121	antisense	IL1_like
	IL1	Contig_30	3792895	3793702	antisense	NEME_6		JACM01034884.1	1	544	sense	first half	KN464082.1	17300	18760	antisense		JACN01152209.1	9784	11320	sense		KN525272.1	2028323	2029792	antisense
	IL1	Contig_30	3786020	3786829	antisense	NEME_6		JACM01085377.1	1	735	antisense	second half	JACL01055421.1	424	1869	sense
	IL1	Contig_1684	119222	120537	antisense	NEME_276	IL1 like						JACL01056982.1	669	2114	antisense
	IL1												JACL01074819.1	1	213	antisense	fragment
	IL4/13	Contig_2747	93909	93802	antisense	NEME_537
	IL6	Contig_1333	4707900	4709078	sense	NEME_212
	IL8	Contig_9	2760007	2760535	sense	NEME_4		KN485115.1	168847	169649	antisense		KN460935.1	557387	558281	sense		KN518546.1	1243	1954	antisense		KN524274.1	5210242	5210932	sense
	IL8	Contig_9	2748255	2749162	antisense	NEME_4		KN485115.1	174527	175371	sense		KN460935.1	552033	552900	antisense		KN509920.1	1	842	sense		KN524274.1	5204517	5205446	antisense
	IL10	Contig_742	2234199	2237712	sense	NEME_94
Misc	IFNg	Contig_542	1653832	1655911	sense	NEME_68
	TNFa	Contig_2475	657904	659572	antisense	NEME_459
	TNFa-like	Contig_699	562988	568517	antisense	NEME_80
	TNFa-like	Contig_700	528287	533836	sense	NEME_81
Adaptive and related	AICDA	Contig_447	597424	599014	sense	NEME_58
	AIRE	Contig_79	14106230	14113573	antisense	NEME_9
	B2M	Contig_2242	363050	363352	antisense	NEME_421
	B2M_pseudo	Contig_2242	368352	368721	antisense	NEME_421
	CD4	Contig_1334	340445	348248	sense	NEME_213
	CD74	Contig_593	791743	796652	antisense	NEME_71
	CD8a	Contig_3231	634222	648487	antisense	NEME_729
	CD8b	Contig_3231	656030	660462	antisense	NEME_729
	IgH						Divided between Contig 3340 and 4064 which have some sequence overlap. Variable regions spread across additional contigs, but have not been investigated further due to shear number. Found only IgM and IgD. See own figure.
		Contig_3340	1	28711	antisense	NEME_772	IgM and first 4 IgD
		Contig_4064	368544	387339	antisense	NEME_1071	Last 4 IgD
	MHCI						26 classical MHCI U-lineage sequences covering core region. Some fragments in addition not inlcuded in phylogeny or counting.
		Contig_1105	41502	45359	sense	NEME_158	Sequence start/end is +/- 500 bp from analyzed core region
		Contig_4227	384413	386998	sense	NEME_1120
		Contig_1105	367874	374038	antisense	NEME_158
		Contig_1105	379314	383186	antisense	NEME_158
		Contig_1105	389652	393489	antisense	NEME_158
		Contig_1105	398857	402936	antisense	NEME_158
		Contig_2107	3007487	3011566	antisense	NEME_387
		Contig_2107	3035637	3040830	antisense	NEME_387
		Contig_2107	3066825	3070867	antisense	NEME_387
		Contig_2107	3097761	3103266	antisense	NEME_387
		Contig_2107	3106129	3110656	antisense	NEME_387
		Contig_2426	2038102	2040551	antisense	NEME_449
		Contig_2426	2043798	2047326	antisense	NEME_449
		Contig_3034	582725	585724	antisense	NEME_664
		Contig_3034	632051	635014	antisense	NEME_664
		Contig_3086	193828	198923	antisense	NEME_680
		Contig_3086	214042	217138	antisense	NEME_680
		Contig_3396	1033257	1039264	antisense	NEME_798
		Contig_3396	407187	411970	antisense	NEME_798
		Contig_3567	10956	16526	antisense	NEME_873
		Contig_3567	25897	28329	antisense	NEME_873
		Contig_3567	31217	36390	antisense	NEME_873
		Contig_3958	58409	61913	antisense	NEME_1034
		Contig_3958	79735	83515	antisense	NEME_1034
		Contig_3958	94426	97813	antisense	NEME_1034
		Contig_4115	15846	21659	antisense	NEME_1088
	MHCII						8 alphas, where two are fragments. 9 betas
		Contig_1748	279618	287164	antisense	NEME_291	alpha
		Contig_1748	269829	271863	antisense	NEME_291	alpha
		Contig_4325	30835	34427	antisense	NEME_1155	alpha
		Contig_4349	28226	29687	sense	NEME_1163	alpha
		Contig_4349	58314	61051	sense	NEME_1163	alpha
		Contig_4413	50536	51844	sense	NEME_1185	alpha
		Contig_447	2890257	2891827	sense	NEME_58	alpha, short with frameshifts
		Contig_447	2886999	2889456	sense	NEME_58	alpha, short
		Contig_447	2893878	2896525	sense	NEME_58	beta
		Contig_4711	38466	40294	antisense	NEME_1272	beta
		Contig_4958	43169	44713	sense	NEME_1319	beta
		Contig_4958	23343	25695	sense	NEME_1319	beta
		Contig_5344	24148	25705	sense	NEME_1357	beta
		Contig_541	7022014	7023644	antisense	NEME_67	beta
		Contig_541	7031331	7032958	sense	NEME_67	beta
		Contig_541	7020573	7022154	antisense	NEME_67	beta
		Contig_541	7032821	7034398	sense	NEME_67	beta
	RAG1	Contig_787	4690414	4695142	sense	NEME_106
	RAG2	Contig_787	4699042	4700651	antisense	NEME_106
	TAP1	Contig_2864	694776	722339	sense	NEME_582
	TAP2	Contig_2107	2987106	2993287	antisense	NEME_387
	TAP2T (similar to TAP2)	Contig_1786	3697645	3704089	sense	NEME_299
	Tapasin	Contig_2107	3111989	3119308	sense	NEME_387
Caspases	Caspase1	Contig_1332	2383796	2390028	antisense	NEME_211		KN478126.1	1	5000	sense		KN463965.1	652947	656040	sense		KN506444.1	20795	25921	sense		KN524030.1	440587	445717	antisense
		Contig_1332	2389100	2396444	antisense	NEME_211	large indel, not in aln
		Contig_1332	2396807	2404380	antisense	NEME_211
		Contig_2863	294748	300387	antisense	NEME_581
		Contig_2890	222443	227964	antisense	NEME_591
		Contig_3435	71265	76698	antisense	NEME_811
		Contig_3435	110465	115709	antisense	NEME_811
		Contig_3435	143954	149688	antisense	NEME_811
		Contig_3435	195855	201468	antisense	NEME_811
		Contig_3435	230160	234967	antisense	NEME_811	several indels, not in aln
		Contig_3437	25939	31736	antisense	NEME_812
		Contig_3437	60555	66045	antisense	NEME_812
		Contig_702	1	6040	antisense	NEME_82
		Contig_3438	8851	14637	sense	NEME_813
		Contig_3438	54600	60154	sense	NEME_813
		Contig_699	113158	118710	sense	NEME_80
		Contig_699	127808	133397	sense	NEME_80
		Contig_699	146714	152271	sense	NEME_80
		Contig_702	126284	132042	sense	NEME_82
		Contig_702	131474	136770	sense	NEME_82
	Caspase2	Contig_447	311909	317793	antisense	NEME_58
	Caspase3	Contig_1132	953737	964054	sense	NEME_164
	Caspase3	Contig_1132	925982	932934	sense	NEME_164
	Caspase3	Contig_1132	970408	983347	sense	NEME_164
	Caspase3	Contig_1132	994183	1000179	sense	NEME_164
	Caspase3	Contig_9	9859389	9863703	antisense	NEME_4
	Caspase6	Contig_9	6304238	6306337	antisense	NEME_4
	Caspase7	Contig_2157	3430801	3432976	sense	NEME_393	Odd sequence, clusters outside of Caspase7 clade.
	Caspase8	Contig_79	9078865	9088196	antisense	NEME_9
	Caspase8	Contig_362	452859	454879	antisense	NEME_48
	Caspase9	Contig_948	416301	432556	antisense	NEME_126
