## Supplementary material for "Evolved for success in novel environments: The round goby genome": Supp Materials: Supplemental_Table_S8.xlsx

### Sheet: NLRs
contig	strand	PYRIN/DAPIN (PYD)	CARD	FISNA/NACHT/helices ( ~1.8 kb)	Leucine-Rich Repeats	PRY/SPRY (B30.2; ~550 bp; sometimes multiple copies)	FIIND	CARD	canonic name
NEME_12	+			106288-107820	108523-108661 109351-109512
NEME_27	+			1107062-1108800	1108643-1108783 1108870-1109037 1109958-1110128	1111872-1112394
NEME_37	-			6681379-6682886	6680031-6680204 6679681-6679854 6679442-6679615
NEME_42	-		9960932-9961147	9958616-9960311
NEME_56	+			195417-197206	197273-197439 198432-198605 198678-198851 200134-200298 202563-202736 203119-203290
NEME_57	+			6248607-6250611	6250686-6250852 6252604-6252770 6254762-6254935	6255132-6255271 6262610-6263187
NEME_65	+			12334-12588 12841-14374	15488-15664 18926-19093 21752-21905 22890-23042 23211-23377	23989-24490
NEME_67	+			2573613-2575356	2575505-2575672 2575834-2576001 2576312-2576482	2577049-2577698 2608108-2608251
NEME_72	-	4358718-4358994		4352865-4353772	4352599-4352766 4352335-4352505 4352093-4352260 4351185-4351326 4350675-4350842 4350407-4350590 4349728-4349895 4346405-4346578	4343247-4343867
NEME_80	-			614712-616472	612686-612855 611494-611638 607717-607890 606676-606852 606035-606211 603180-603356 600310-600486
NEME_80	-			665418-667178	664550-664720 662227-662369 660838-661009 655703-655878 655080-655256 654304-654479 648687-648863
NEME_81	+	270158-270378
NEME_81	+			393255-395025	395105-395271 395349-395501 399826-399999 401195-401371 402754-402930 404618-404793 405196-405372
NEME_81	+			443791-445570	447287-447458 450236-450379 452247-452420 453499-453675 454144-454319 456564-456740 462287-462428
NEME_81	+			481211-482978	484656-484827 485612-485755 486092-486264 488147-488323 490280-490456 491658-491834 494198-494374
NEME_91	+			42499-42654
NEME_100	+			915352-917090	918970-919142 920647-920823 921108-921284 924242-924425 925457-925628 999115-999240 1017871-1018050
NEME_110	-	310119-310309		300139-301914	299908-300075 298058-298225 297816-297989	290718-291343
NEME_112	+			86095-87877	87948-88115 92772-92920	93716-94281
NEME_112	+			188487-190230	191671-191838 197972-198118	199924-200516
NEME_112	+				216445-216599	219507-220053
NEME_112	+			252375-254135	254273-254439 254498-254652	258462-259051
NEME_122	-			3388926-3390823	3388689-3388856 3388481-3388621	3385699-3386325 3383415-3383699
NEME_122	-			3435052-3436950	3434815-3434982 3434594-3434747	3431864-3432433
NEME_122	-			5345390-5347166	5345159-5345326 5344853-5345026	5341801-5342416 5150463-5150951
NEME_140	-			68149-68657 59867-61316	59619-59783 50044-50217 49604-49777 48340-48512
NEME_153	-			2912453-2914053	2911858-2912202 2910860-2911037 2910607-2910777 2910317-2910479 2909491-2909662 2895109-2895460 2894754-2894921 2894514-2894684	1540335-1540837
NEME_162	+	281500-281791		293126-294937	297383-297550 297618-297785	308118-308680
NEME_202	-			80073-81894
NEME_216	-			1164210-1165876 1161642-1162079 1159323-1160250	1158447-1158618 1156398-1156565 1154467-1154640 1154210-1154374 1151946-1152104 1149748-1149888
NEME_218	-			52786-53335 39663-41125	39720-39832 39427-39589 36681-36853 35852-35991
NEME_219	+			219-1485 1994-2469	2589-2756 2850-3016	5733-6292
NEME_219	+			45467-46737 47194-47664	47785-47951 48045-48212	50997-51530
NEME_225	-			86749-88309 76639-78026
NEME_257	+			402926-404477
NEME_262	+			860529-862311	863947-864009 865966-866138 866281-866447	867944-868464
NEME_275	+			129664-129899 131862-132600 134289-135026 135514-135672	137021-137194 137453-137629 139192-139365 139455-139625 141427-141593	202216-202722 205780-206286 209544-210081 218036-218538 220256-220413 222298-222792 226080-226572
NEME_299	+			2230142-2230638	2232345-2232529 2232611-2232776 2232947-2233119 2233514-2233665	2233880-2234292
NEME_301	+			1061-2946	3037-3206 47316-47483 68214-68381	69089-69594
NEME_301	+			83963-85727	85818-85985 89434-89591	89813-89898
NEME_301	+			103759-105537	105613-105780 105845-106012	106220-106719
NEME_301	+			151086-152819	152903-153079 155895-156062	156265-156795
NEME_301	+			188007-189045	189895-190062 190127-190294	209030-209664
NEME_301	-			686502-688246	686498-686648 663981-664153 663700-663872 661695-661842			649137-649341
NEME_301	-			723974-726116	723259-723434 718009-718182 717736-717908 717137-717304 716816-716992 716544-716710			709068-709290
NEME_301	+			770890-772594	772448-772597 774386-774558 777820-777993 780606-780762			829737-829983
NEME_301	+			854254-855938	855792-855942 858105-858277 863301-863509 866192-866355			870201-870447
NEME_302	+			35012-36327 36656-37145	37684-37859 39720-39892 39993-40166 40594-40761 40906-41082 41186-41350		43178-43401 43508-43794	48643-48867
NEME_302	+			64816-66483	66334-66488 72819-72991 75141-75308 82341-82509 85489-85633		102861-103059 103262-103518 122428-122655	126888-127104
NEME_302	+	151974-152193		169747-171489	171614-171790 171896-172063 182043-182216 190284-190457 204031-204181		220791-221019 225033-225276 271492-271722 276027-276258	207041-207267 226916-227133 277676-277890
NEME_303	-			53571-55255	51182-51354 45953-46161 43084-43247			38997-39238
NEME_303	-			87513-88994	87271-87427 85347-85519 84713-84886 81791-81941		71931-72158	70047-70223
NEME_303	+	133814-134031		142676-144384	144509-144685 144791-144958 158738-158911 163323-163496 173128-173280 175588-175740			179749-179958
NEME_304	-			67929-69688	67666-67842 67440-67607	66897-67235
NEME_304	-			86001-87761	85743-85909 84205-84371	83361-84002
NEME_304	-				101526-101690	100302-100800
NEME_320	-			11994-13755	4927-5110 4723-4870
NEME_322	-			215268-216446 214413-214853	208244-208409 200824-200991	194607-194746
NEME_323	+				223-311	2222-2730
NEME_323	+			35668-37449	37514-37681 37752-37925	46024-46536
NEME_324	+			40882-42642	42706-42872 44606-44773 46288-46455 46525-46698	54660-55170
NEME_324	+			76167-77958	78023-78190 96701-96867 98323-98490 98561-98734	115782-116295
NEME_324	+			140677-142449	142513-142680 142751-142924	149386-149898
NEME_324	+			165641-167337
NEME_325	-			1779-3571	1541-1709 1304-1460
NEME_325	+			61504-63267	63331-63498 65850-66017 72472-72639 72710-72882	76443-76944
NEME_325	+			109750-111507	111570-111737 111808-111978	123723-124176
NEME_326	-			38601-40359	38368-38535 38124-38297 30859-30962	28473-28981
NEME_326	-			75180-76935	74947-75114 69076-69240 68830-69003 61342-61445	58959-59467
NEME_327	+			8035-9817	9881-10048 14297-14464 14535-14708 26485-26587	28463-28974
NEME_327	+	40741-40935		48506-51024	51088-51255 51326-51499	58285-58797
NEME_327	+			71769-73539	73604-73771 92295-92462 94097-94264 94335-94508	111553-112065
NEME_328	+			8006-9771	9835-10002 10073-10246	16939-17448
NEME_328	+			40188-41952	42018-42185 43594-43761 43832-44005 52353-52455	54329-54804
NEME_328	+			101180-102962	103027-103194 103265-103438	113216-113727
NEME_330	+			5-963	1028-1195 19723-19890 21543-21710 21781-21954	39260-39771
NEME_330	+			61244-63006	63071-63238 72840-73007 73078-73250 87576-87678	89551-90063
NEME_346	-			755178-756165	754808-754975 754328-754497	750777-751260
NEME_360	-			126580-128497	123355-123522 121847-122009	117381-117919
NEME_360	+	800524-800742		802743-804492	804579-804745 804810-804977	810534-810894
NEME_384	-			109079-110852	108842-109009 107373-107540 106074-106241 105831-106004	102756-103267
NEME_392	-			1581549-1582047 1564128-1564625 1531407-1531848
NEME_401	-			31035-31464 22854-23375 21900-22277	21656-21819 21277-21453 9503-9684 6659-6826 4992-5162 3848-4013
NEME_401	-				382047-382170	121785-122217
NEME_402	-			132540-132710 122586-123919	122343-122506 121964-122140 115781-115957 114081-114254
NEME_402	-			215421-215896 211218-212524	210975-211138 210602-210778 205654-205830 177148-177321 176601-176777 173221-173397 170949-171122
NEME_402	+			402663-403086 407946-409401	409480-409653 409836-410009 413389-413565 416821-416997 420825-421001 421369-421545
NEME_403				43524-44007 53606-55029	54863-55028 55110-55273 55476-55652 63473-63649 65117-65293 80576-80752 86638-86814 87783-87955
NEME_414	-			82737-84549	80327-80494 80111-80261	78084-78214
NEME_414	-			114000-114725	110815-110982 110600-110753	107814-107939
NEME_418	-			48804-49280 46647-48215	46628-46791 38283-38456 36746-36922 35596-35772 33916-34092 29826-29999 28300-28473
NEME_418	-			99096-99571 97092-98507	96848-97011 94125-94301 84096-84272 83508-83681
NEME_418	-			118182-118658 116262-117591	116018-116181 114613-114789 114001-114177 113420-113593
NEME_418	-			178620-179949	178379-178541 175902-176075 174162-174335 171262-171616 170164-170340 169110-169286 167955-168123
NEME_418	-			182724-183200	178624-178788
NEME_423	-			71427-71636 68289-69747	68044-68210 62641-62814
NEME_429	-			295036-296965	293742-293909 293511-293678	290286-290831
NEME_445	+			1044905-1046669	1046970-1047142 1047504-1047671 1047768-1047939	1048878-1049385
NEME_445	+			1066901-1068665	1068850-1069022 1069128-1069295 1069367-1069539	1071783-1072278
NEME_448	-			1408313-1410193	1408015-1408188 1404775-1404948
NEME_448	-			1450683-1451911	1449871-1450044
NEME_454	-			120222-120654 116109-117530	115866-116028 110707-110880 103316-103407 100707-100884
NEME_457	-			677567-679331	677173-677320 676768-676940
NEME_465	+				3-136 206-366	16328-16872
NEME_465	+			34134-35864
NEME_481	+			236278-236985 239445-240498	241734-241899 242018-242183 243620-243793 246875-247046 248084-248251 250962-251138
NEME_503	-	1159092-1159317		1158828-1159009
NEME_504	+			12196-13847	14571-14738 15248-15401
NEME_507	-			430351-432121	430119-430285 429875-430048	426729-427239
NEME_507	-			445737-447495	445504-445671 445260-445433	441030-441335
NEME_507	-			467607-469352	467328-467494 466445-466611 465244-465417	464499-465003
NEME_507	-			487101-488852	486867-487034 485914-486080 480593-480766	479850-480359
NEME_509	-			197733-198192 185394-186697	185141-185314 184716-184892 184143-184319 181775-181948
NEME_509	-			232464-233063 221451-222536	217529-217702 215056-215232 214649-214828 213612-213789 213213-213389 212011-212149
NEME_510	+			74996-75597 85566-86730	90082-90255 92829-93005 93246-93419 94943-95122 95234-95410 96526-96665
NEME_510	+			110355-110838 121859-123177	123013-123176 123258-123431 123681-123857 124254-124429 126625-126798
NEME_516	+			107105-108857	109571-109744 111969-112136 112214-112346	114423-114972
NEME_516	+			136858-138628	138697-138864 138934-139107	140773-141291
NEME_529	+			316580-316727 320353-321923	324960-325127 325986-326153	327874-328464
NEME_529	+			351847-353595	353740-353907 356571-356742
NEME_530	+			128454-130380	130653-130818 130876-131038	131299-131805
NEME_530	+			183737-185485	187938-188105 188163-188328	188585-189090
NEME_530	-			432180-432419 429843-431207	429599-429762 427831-428007 424063-424236 423506-423679
NEME_530	+			628118-629863		633363-633870
NEME_530	+			648848-650594	650864-651031 651089-651239	651512-652014
NEME_530	+			738173-739896	740792-740959 741017-741183
NEME_531	+			385610-387401	388006-388179 388258-388418	388681-389157
NEME_531	+			407888-409670	410796-410969 411052-411217	411545-412014
NEME_553	+			348989-349170	351164-351327 357838-358014 358425-358598 359019-359192
NEME_565	+	279440-279645		279881-281523	281587-281754 281899-282069 283560-283719
NEME_565	-	515472-515680		509320-511041	507204-507371 506851-507015	504114-504639
NEME_566	+			107298-107793
NEME_570	+			32229-32712 38808-40212	40049-40208 40291-40454 40657-40830 43963-44139 49447-49620
NEME_572	-			318807-319242 316854-317126	315845-316009 315599-315762 315230-315406 305702-305878 301217-301393 300263-300439 298933-299109 297382-297555 296404-296577
NEME_575	+			1101-2580	3334-3502 4579-4728 5886-6048 6128-6272
NEME_575	+			41058-42920	42360-42497 42755-42890 44498-44668 46497-46664 46735-46905	58002-58512
NEME_576	+			45380-47242	47873-48040 58476-58643 58714-58884	62594-63102
NEME_589	-			385263-386122 383721-384603	383470-383640 379828-380001 378314-378479	377361-377879
NEME_589	-			402801-403663 401007-401885	400739-400909 400449-400622 399363-399527	398424-398941
NEME_590	+			88082-88947 89863-90744	90841-91011 91129-91301 92224-92388	92806-93327
NEME_590	+			105566-106002
NEME_602	-			255105-255580 253191-254522	252946-253110 241139-241312 239694-239870 237312-237485
NEME_602	-			286551-287028 284637-285961	284394-284557 283545-283721 282938-283111 282351-282524 268164-268337
NEME_607	+			57825-59589	59655-59822 60168-60335 61218-61391	63734-64245
NEME_669	-			31176-32500	30934-31096 29957-30131 29333-29505
NEME_669	+			192181-192648 193926-194781	195312-195475 195887-196060 196427-196600 196729-196905 197365-197538
NEME_670	+			69309-69897	69976-70143 72062-72235 72865-73037 76636-76812
NEME_670	+			93404-93861 95807-97089	97169-97332 98036-98211 98655-98828
NEME_671	+			95115-95571 96016-97350	97429-97592 98160-98336 98513-98689 99057-99230
NEME_680	-			629619-630809	628619-628763 625953-626120 625511-625678 621945-622105	618369-618898
NEME_694	-			42396-42999
NEME_694	-				80407-80511	79497-80033
NEME_705	-			28905-30555	28672-28839 19416-19583 19178-19351
NEME_706	+			128434-130145	130210-130377 137855-138022 138087-138259
NEME_712	+			144515-146440	150768-150944 151671-151859	152313-152862
NEME_712	+			165930-167919	168422-168598 168853-169041	169482-170031
NEME_719	-			50448-50925 48528-49860	48286-48449 45781-45957 37175-37351 35332-35505 34174-34347 27637-27813 27031-27204 26680-26853
NEME_719	+			155066-155307 156116-157413	157494-157657 159828-160003 162055-162228 162650-162823 164516-164689 165111-165284 166166-166339 172726-172899
NEME_722	-			695213-696992	693457-693623 690029-690195 689437-689566
NEME_723	+			471-2076	1977-2127 3271-3447 7394-7561 8024-8196 10155-10322 10482-10652	11271-11706
NEME_723	+			33042-33294 33678-35205	37191-37364 42367-42534 49696-49869 60788-60955 61115-61285	68848-69288
NEME_723	+			115510-115734 115949-117483	119021-119194 126200-126369 126821-126995 136333-136482
NEME_724	-			11547-13525	7166-7340 3171-3335 2559-2747 535-692 228-378
NEME_736	-			652692-654506	652444-652617 652213-652382	646098-646620
NEME_736	-			721501-723340	721243-721413 719680-719853	688236-688754
NEME_737	+			717266-719057	719134-719307 720120-720292	721647-722154
NEME_743	+			253036-254574	255082-255249 256940-257107 257162-257332	258152-258630
NEME_744	+			136302-136500 136845-138210	138056-138185 138356-138521 139273-139440 139495-139665
NEME_754	-			17034-18754	16770-16936 16555-16702	14586-14798
NEME_754	-			34576-36442	34339-34506 34125-34271	32103-32627
NEME_755	-	54297-54516		38687-40516	38398-38574 37562-37737 36730-36906 34261-34428	24306-24865
NEME_755	-			94596-95824 93648-94101	85942-86109 72987-73154	72120-72649
NEME_757	+			371757-373548	373613-373780 373851-374018 374089-374262	382347-382662
NEME_758	-			16136-17927	15903-16070 15659-15832	2991-3497
NEME_758	+			74504-76295	76360-76527 76598-76765 76836-77009
NEME_759	-			73032-74799	72799-72966 72555-72728	60549-61058
NEME_760	-			84735-86411	84450-84617 82413-82580 80415-80581 78396-78563	15498-15636
NEME_774	+	346068-346272		355080-355848	356917-357084 357154-357326
NEME_778	-	489222-489424		472066-473880	471783-471950 471548-471715	460419-460942
NEME_790	+			24594-26385	26450-26617 26688-26861 35204-35305	37176-37686
NEME_790	+			68682-70463	70528-70695 71809-71976 74619-74786 76605-76772 78595-78762
NEME_790	+			92905-93126	92998-93165 93236-93408 101540-101641	103509-104019
NEME_790	+			121001-122766	122832-122999 125595-125762 127365-127532 127603-127775 132814-132915	134786-135297
NEME_791	+			51683-53442	53507-53674 60435-60602 60673-60846 70692-70795	72664-73143
NEME_792	+			35440-35913 51027-52275	52437-52599 55703-55879 70062-70237 75707-75883 76723-76899 77302-77478 77873-78049 78471-78644
NEME_798	-			473961-474234	472577-472740 471022-471198 468586-468752 468124-468297 467837-468013 309959-310086
NEME_798	-			538452-538665 529557-529830	528158-528321 526722-526898 519163-519329 518714-518880 517987-518163
NEME_799	-			8883-10568	5035-5207
NEME_799	-			34684-36429	32444-32611 32226-32386	29121-29630
NEME_803	-			26013-27780	25780-25947 25536-25709
NEME_804	-			39755-41546	39522-39689 37102-37269 35147-35314 34903-35076	17691-18201
NEME_804	-			101550-103311	101318-101485 101074-101247	92553-93059
NEME_817	+			29259-29697 31731-31953	33095-33258 43209-43385 48850-49026 50176-50350 51520-51693 52837-53010 54159-54335 55312-55485 56146-56263
NEME_818	+			8982-9318 10338-11568	11715-11878 12900-13075 14211-14386 15508-15687 16817-16988 18122-18480 19432-19604 20565-20738 21394-21510 25163-25249
NEME_818	-			74085-74536
NEME_828	+			233886-235710	235782-235949 238589-238726	239001-239505
NEME_828	+			252355-254214	254285-254451 254519-254660	255037-255567
NEME_828	-			438624-440482	438375-438552 438165-438317	434685-435207
NEME_828	-			498173-500185	497942-498103 496887-497037	494982-495372
NEME_829	+			5202-5616		10244-10755
NEME_835	+			166370-166623 166908-168562	169021-169188 169246-169387	171490-172035
NEME_835	+			195667-197644	197763-197929 197987-198154 198212-198379 198437-198578	200661-201204
NEME_835	+				216966-217130 217188-217355 217413-217554	218381-218904
NEME_838	-			83001-84755	82769-82936 82525-82698 79748-79889	74049-74556
NEME_838	-			129204-129852 128100-128890	127868-128035 127624-127797	119085-119591
NEME_839	-			176697-178117	176147-176313 175903-176076	167424-167931
NEME_845	+			25307-27081	26910-27103 27205-27378 29545-29721 31646-31822 36111-36284
NEME_846	+			478899-479361 481122-482433	482512-482675 482868-483044 484017-484193 485240-485412
NEME_849	+			387831-388317 389676-391032	390868-391028 391113-391276 391562-391738 392157-392333 392720-392896 393813-393986
NEME_849	+			410183-410673 412117-413637	413719-413892 414162-414338 414743-414916 421385-421560 421934-422110 422515-422694
NEME_862	+				4557-4724 4795-4968	11636-11928
NEME_862	+			36482-38253	38317-38484 40011-40178 40249-40422	43060-43572
NEME_867	+			920-2727	2798-2962 3031-3165	4169-4671
NEME_867	+			21842-23636	23705-23872 23940-24098	24490-24927 27224-27756
NEME_867	+			41470-43392	43465-43632 43697-43852	48215-48753
NEME_867	+			201946-203723	203793-203960 204028-204172	204531-205059
NEME_867	+			245223-247152	247225-247392 247460-247613	247944-248451
NEME_867	-			314739-316471	314501-314668 314280-314433	313488-314019
NEME_867	-			364706-366647	364469-364636 364256-364401	360651-361155
NEME_867	-			376069-377779	375832-375999 375611-375764	374682-375221
NEME_868	-			34443-36094	34203-34370 33982-34135	33189-33712
NEME_868	-			82710-84487	82472-82639 82251-82404	81393-81921
NEME_868	-			136658-138599	136422-136588 136188-136354	132705-133227
NEME_868	-	158211-158426		153498-155259	153261-153428 153027-153193	152112-152651
NEME_869	+			17925-19578	19651-19818 19886-20039	20297-20832
NEME_869	-			103410-105129	87474-87641 87259-87406	85083-85614
NEME_872	-			79395-79861 77565-78241	57418-57585 56617-56784	51477-51689
NEME_879	+			50-1341	1406-1591 1662-1833	10601-11112
NEME_879	+	62435-62640		63286-65044	65116-65277 65344-65504
NEME_880	+			14424-16056	16126-16293 16363-16536	19731-20214
NEME_886	+			397174-399043	399115-399282 401994-402166	403245-403755
NEME_895	+			7072-7530 8054-9381	9221-9377 9460-9623 9906-10079 10408-10581 10956-11128 11519-11695 12126-12299 19828-20012 28348-28492
NEME_895	+			59474-59964 60282-61836	61915-62088 63109-63285 64267-64438 67152-67328 67732-67905
NEME_895	+			85861-86376	87061-87216 88504-88659 89583-89745 90695-90872 92017-92182
NEME_896	-			33456-33931 31707-33113	31465-31628 30956-31132 30373-30546 29131-29306 28552-28725 27982-28155 27402-27575 26826-26999
NEME_896	-			63600-64874	63149-63358 62255-62416 61658-61842 60480-60655 59914-60074 59307-59480 58477-58653 57911-58085 57584-57655
NEME_904	-			226524-226997 224019-225361	216788-216951 214999-215175 213894-214066
NEME_904	-			295806-296283 281283-282578	280997-281161 279608-279775
NEME_904	-			357300-357775 344706-346234	344463-344627 329121-329297 324701-324874
NEME_904	-			386028-386503 383157-384538	382914-383077 379579-379752
NEME_905	+			61858-62337 65236-66546	66381-66500 66625-66788
NEME_905	+			122392-122865 125003-126342	133120-133282 134832-135008 135942-136115
NEME_926	-			97394-99223	97158-97325 96503-96670 96268-96435	88173-88696
NEME_927	-			158712-160317	158475-158639 158164-158345 157915-158073	155433-155515
NEME_927	+			257142-258750	259437-259604 260117-260283
NEME_927	+			294868-295215	296073-296242 296804-296935
NEME_937	-			142014-143775	141783-141950 141539-141712	138600-139107
NEME_947	+			372366-372969 374637-375186 393540-394185
NEME_947	+			416058-417846	419987-420163 422933-423099	425439-425946
NEME_960	+			24341-24777 25800-27171	27250-27413
NEME_966	-			24894-25410 22104-23486	21861-22023 18838-19017		46503-46686 45984-46268	41628-41852
NEME_977	+			6376-7779	6949-7114 7855-8017 8348-8523 13219-13395 13791-13966 14361-14534 14863-15039 15424-15597 16002-16223
NEME_977	+			36156-36636 37571-38979	38818-38975 39058-39221 39552-39728 40135-40311 40605-40781 41187-41360
NEME_977	-			125202-125662 123516-124941	123274-123437 120900-121076 120340-120513 119737-119913 118165-118341 117576-117752 116997-117173 116474-116647
NEME_977	-			169959-170562 154713-156050	154469-154632 154007-154183 153444-153618 152866-153037 152281-152453 142827-142999 142260-142435 141693-141868 141113-141286
NEME_977	-			193506-194000 190338-191970	190338-190501 190057-190257 189446-189622 184957-185133 184409-184582 183847-184020 183269-183441
NEME_978	+			53078-53568 53884-55287	55389-55552 55817-55992 59188-59364 59750-59926 67710-67887 68264-68437
NEME_978	+			78830-79308 91038-92373	92475-92638 92970-93144 93569-93744 97202-97377 97783-97956
NEME_978	-			181482-181948 179304-180605	179061-179223 178283-178459 176719-176895 176124-176299 175598-175770
NEME_978	-			208569-209054 206922-208329	206681-206843 206130-206306 201924-202100 201283-201456
NEME_979	-			13212-15150	12959-13132 12508-12684 11633-11805 11056-11228 10721-10808
NEME_979	-			60927-61410 59124-60636	58883-59046 58374-58550 57804-57979 57240-57415 56648-56824 56082-56258 55518-55693 52525-52694 51955-52131 51374-51550 50808-50981 50245-50421 49683-49860 49106-49279
NEME_979	-			95493-96064	95228-95391 94719-94895 94119-94294 90497-90672 89922-90095
NEME_980	+			14059-14550 14782-16185	16264-16425 16791-16966 20955-21131 21542-21714 21942-22050
NEME_980	-			41067-41554 33603-34951	33360-33523 32900-33076 31942-32115
NEME_980	-			73275-73752 71223-72560	70979-71142 69743-69918 67192-67365
NEME_980	+			92305-92796 93111-93894 94336-94758	94875-95052 95405-95564
NEME_985	+			166-756	874-1037 1296-1469 1889-2056 2439-2617 12705-12881 13285-13452 13860-14033
NEME_985	+			55900-56391 56707-58038	57872-58000 58118-58281 59131-59307 59696-59869 60635-60808
NEME_985	+			89136-89616 90675-92100	91933-92096 92179-92352 92607-92783 93127-93300 93670-93846 94235-94411 97455-97631 98020-98196 100125-100301 101764-101937
NEME_990	+	81126-81336		84209-85875	88378-88551 90590-90758
NEME_1001	+	17660-17853		24187-26730	26795-26962 27033-27206	32167-32679
NEME_1012	+			63925-64404 66380-67872	79117-79282 82985-83161 84014-84190 94480-94655 95506-95678
NEME_1014	+			232401-232775 236074-237613	237682-237849 237919-238092	240458-240969
NEME_1019	+			188185-190128	197493-197660 198825-198992 199090-199257 199981-200148	262696-263256
NEME_1029	+			75653-76131 81618-83022	83103-83276 89095-89268 90118-90290
NEME_1040	+			28961-29439 31154-32679	32514-32681 32760-32923 33114-33287 36469-36645
NEME_1040	+			41574-41724	41574-41747 42699-42872 54797-54970 55917-56090
NEME_1040	+			69516-69651 72138-72870	72962-73130 73343-73518 76601-76783
NEME_1048	+			4718-4971 5241-6858	13002-13175 34043-34216 34678-34845 35005-35175	37405-37794
NEME_1048	+			49555-51588 63730-64905
NEME_1048	+			94107-96117
NEME_1049	-			450-2505
NEME_1049	-			44289-44549 42507-44028	38502-38676 32358-32528 31725-31898 25757-25924 25427-25597	24306-24804
NEME_1051	-	28236-28452		7015-8842	6755-6923
NEME_1051	-				69749-69910	60867-61369
NEME_1055	-			63229-65097	63199-63399 62935-63108 58601-58777 53979-54155 49868-50044 39670-39846 26288-26464 19981-20157 14874-15050 13551-13724 7211-7360
NEME_1055	-			123399-125090	123376-123567 123144-123276 121304-121388 118780-118956 118149-118322 71096-71269
NEME_1058	-			17877-18357 13446-14798	13166-13335 12792-12966 6016-6198 4324-4507 859-961
NEME_1063	-			21228-22984	20996-21163 14615-14782 14370-14544
NEME_1077	-			63681-65415	62353-62520 62121-62285	61263-61791
NEME_1077	+			115102-117045	117114-117281 117349-117502	119650-120171
NEME_1077	+			137147-138915	138987-139154 139222-139366	141512-141951
NEME_1077	+			163646-165366	165437-165604 165672-165826	167960-168498
NEME_1077	+			181019-182916	200210-200377 200445-200616	200975-201498
NEME_1077	+			233174-235017	235089-235255 235323-235476	235869-236388
NEME_1077	+			255048-256770	256842-257009 257077-257231	261690-262233
NEME_1077	+			280089-281892	281735-281866 281963-282130 282197-282342	283342-283749
NEME_1078	-			27153-28918	26913-27080 26692-26845	24006-24554
NEME_1078	+			61826-63661	64818-64985 65053-65217	65544-66075
NEME_1080	+			56437-56871 60518-61971	62100-62262 62643-62815 67656-67829 69393-69557
NEME_1092	-			110544-110899	109162-109328 105669-105835 92598-92771	85941-86291 85287-85466
NEME_1102	+			11320-13080	13145-13312 13520-13693	14648-15156
NEME_1102	+			33098-34857	34923-35090 41737-41904 41975-42148 44322-44488 48025-48191 48262-48435	49389-49884
NEME_1102	+			94783-96495	96622-96787 97959-98114
NEME_1126	+			122474-122952 123541-125013	125093-125256 125590-125762 127643-127813 131661-131836 132256-132432 133668-133842 134276-134450 135938-136111
NEME_1127	-			15626-17444	14804-14971 13558-13725 12229-12411 11992-12158	9159-9668
NEME_1132	+	27572-27777		37363-39350	39434-39601 70085-70261 74888-75055		7090-7290 7514-7800	11913-12141
NEME_1145	+			73323-73803 81851-83256	83336-83500 103302-103478 112603-112776
NEME_1158	-			64053-65819	63821-63988 48593-48760 47556-47723 47312-47485 34161-34274	28236-28737
NEME_1158	-			105471-107219	105237-105401 104995-105166	93198-93703
NEME_1171	-			12585-14286	1943-2109 1752-1871
NEME_1172	-			3909-5659	3677-3843 3435-3608
NEME_1172	-			38703-40417	38472-38639 37995-38168	23124-23629
NEME_1175	+			79331-79809 83137-84474	84311-84469 84552-84715 85740-85912 86888-87061 87714-87836
NEME_1175	+			166057-166530 169419-171024	170858-171021 171103-171264 172288-172464 178907-179083 180234-180408 181386-181559 182217-182339
NEME_1188	-			30538-32305	30305-30472 28928-29095 27549-27716 25854-26021 20478-20645 20234-20407 11113-11219	8730-9239
NEME_1201	+			8026-9807	9872-10039 11213-11380 11447-11620	12577-13086
NEME_1201	+				54514-54681 54748-54921	61282-61788
NEME_1202	+			17521-19284	19348-19515 55012-55179 55250-55422	58109-58617
NEME_1205	-			108681-109114 103695-104792	103215-103378 102087-102260 100433-100554
NEME_1205	-			200112-200547 195645-196780	195165-195328 194142-194315 137098-137274 135607-135780 134825-134946
NEME_1225	-	16782-16997		11722-13587	11470-11637
NEME_1225	-			43677-44000 42612-43276 41812-42239	41556-41721 36523-36689	35385-35830
NEME_1229	+			41903-43668	43732-43899 45707-45874 45945-46118 52754-52858	54714-55221
NEME_1231	-			74802-76518	74316-74492 74085-74251	73284-73880
NEME_1231	+			174801-174924 175366-176442	176594-176760
NEME_1235	-			1110-1346
NEME_1235	-			95343-96746	95099-95262 88035-88210 85707-85844 83282-83458 79285-79460 78263-78435
NEME_1235	-			126363-126816
NEME_1241	-			28413-30306	28159-28326 20723-20890 18166-18333
NEME_1242	+			74047-75735
NEME_1250	+			16429-18210	18275-18442 20147-20314 20385-20558	21512-22020
NEME_1250	+			79267-81039	81102-81270 81338-81512	82570-82851
NEME_1254	-	32892-33107		29476-31415	29224-29391 23527-23703 20112-20288 15034-15201	9468-9998
NEME_1255	-			121781-123520	121407-121573 121189-121349	107985-108496 105402-105597
NEME_1255	-				161173-161345	152175-152714
NEME_1256	+			8058-9408	9244-9408 9489-9653 9845-10021 11638-11814 18150-18326 22840-23016 23612-23788 25405-25578 44695-44868 53866-54039 55592-55764
NEME_1256	+			87946-88428 99834-101379	101233-101396 101583-101646 101998-102174 115833-116009 118216-118392 120571-120747 121721-121894
NEME_1256	+			161184-161667 163364-164724	164558-164723 164805-164968 165160-165224 165604-165780 166749-166922
NEME_1256	+			189291-189771 195760-197133	196965-197132 197212-197375 197564-197627 197979-198155 199745-199918
NEME_1261	+	35573-35775		40007-41777	41846-42013 42083-42256	60655-61089
NEME_1264	+			40980-42207	42264-42372 42484-42640
NEME_1278	+			31007-31485 32487-33954	38382-38545
NEME_1278	+			38385-38526	47897-48070 48928-49089
NEME_1279	-			8025-9793
NEME_1279	-			42358-44117	42127-42293 41885-42057 31414-31522	29070-29542
NEME_1293	+			21698-22155 22433-23925	23761-23920 24007-24170 24503-24679 25091-25264 25685-25857 26258-26431
NEME_1293	+			62942-63441 63689-65004	64839-64998 65084-65245 66682-66858 67197-67373 67761-67937 68330-68506 68884-69054 69444-69616
NEME_1317	-			7659-8938	7387-7549 7148-7320	681-1083
NEME_1317	-	32085-32286		29671-31438	29434-29601 26844-27011 25060-25227 24817-24990	22413-22924
NEME_1330	+			27626-28083 28974-30351	30430-30593 31683-31859 33255-33428 33850-34026 34375-34548
NEME_1330	+			46962-48990	49074-49241 56011-56184 58842-58997
NEME_1331	-	22998-23202		9830-12284	9597-9764 9353-9526 5784-5893	3504-3919
NEME_1361	+			13009-13257 14865-15087 15665-17121	16961-17118 17204-17508 17795-17971 20914-21087 21491-21663 21919-21996

### Sheet: ASC, PYD, CARD
scaffold	strand	PYRIN/DAPIN (PYD)	CARD	Peptidase_C14	FIIND	C-terminal CARD	comments
NEME_70	+	150012-150207
NEME_80	-	35779-36099	29805-30095
NEME_80	-	50570-50822	45253-45585
NEME_80	-	65838-66158	58959-59288
NEME_80	-	80611-80955	73221-73523
NEME_80	+	81758-81969
NEME_80	+	93527-93738
NEME_80	+	111231-111456		115758-116529
NEME_80	+	119828-120036
NEME_80	+	127596-127824	129798-130020	130536-130677			Not sure whether the CARD belongs to PYD or Caspase, or both
NEME_80	+	147865-148143	148714-149022	149330-150102			Not sure whether the CARD belongs to PYD or Caspase, or both
NEME_82	-	7749-7969		2670-3464
NEME_82	-	28659-28800
NEME_82	-	43344-43546
NEME_82	+	44351-44695	52080-52367
NEME_82	+	59378-59698	65957-66244
NEME_82	+	75410-75730	78558-78756
NEME_82	+	90402-90806	95772-96033
NEME_82	+		109930-110154
NEME_82	+	112052-112381	119133-119417
NEME_82	+		126048-126255	129043-129672
NEME_82	+			134003-134241
NEME_82	+				138471-138678 140652-140952	154115-154221
NEME_193	-	86076-86295
NEME_218	+	116867-117084
NEME_301	-		600531-600753
NEME_591	-	216555-216827	214621-214905
NEME_591	-		219744-219964
NEME_591	-			225180-225635
NEME_618	+	165675-165894
NEME_645	+	632213-632424
NEME_646	-	95325-95533
NEME_646	-	167835-168045
NEME_811	-	64739-65011	61124-61441
NEME_811	-		67926-68146
NEME_811	-		77418-77590	73965-74380
NEME_811	-	87753-88094	85190-85591				partial
NEME_811	-		95361-95599
NEME_811	-			113217-113670
NEME_811	-		147399-147534	146661-146968
NEME_811	-		149934-150088
NEME_811	-		151446-151695
NEME_811	-	166694-167053	153399-153728
NEME_811	-	171521-171838	168955-169314
NEME_811	-		199311-199448	198258-199069
NEME_811	-		201162-201405
NEME_811	-	222687-222959	217594-217878
NEME_811	-		225852-226072
NEME_811	-			232521-233135
NEME_812	-	1599-1802
NEME_812	-		29394-29531	28173-29152
NEME_812	-	36083-36403	31234-31521
NEME_812	-	53277-53547	47263-47592
NEME_812	-		56203-56538
NEME_812	-	66683-67000		63291-63744
NEME_813	+		9097-9342
NEME_813	+		11054-11193	11431-12246
NEME_813	+	53733-53937		56954-57405
NEME_908	+				476465-476670 477664-478131	479626-479865
NEME_966	-		35670-35892
NEME_1119	-	53943-54154
NEME_1145	+		20864-21042
NEME_1167	-	30885-31076
